# Structural conformations of intrinsically disordered proteins of podocyte slit-diaphragm

**DOI:** 10.1101/2025.03.04.641475

**Authors:** Hari Krishnan Padmanaban, Sneha Bheemireddy, Sandeep KN Mulukala, Nageswara Rao Dunna, Anil Kumar Pasupulati

## Abstract

The slit-diaphragm (SD), a specialized junction between the foot processes of neighboring podocytes, regulates the permselectivity of glomerular filtration. It functions as a size- and charge-selective molecular sieve, ensuing protein-free urine. SD comprises several proteins such as nephrin, NEPH1, podocin, CD2AP, and TRPC6. Nephrin and NEPH1 are extracellular proteins that bridge the gap between foot processes, whereas podocin and CD2AP are adapter proteins. The intrinsically disordered regions (IDRs) of SD proteins play a crucial role in assembling these proteins as a macromolecular complex. Mutations in these proteins disrupt SD integrity, leading to a nephrotic syndrome characterized by heavy proteinuria. The structural details of each protein of this macromolecular complex are poorly detailed. We employed molecular docking and molecular dynamics simulations to investigate the structural dynamics of SD proteins. Our findings reveal that SD proteins exhibit partner-specific conformational adaptations driven by short linear motifs and molecular recognition features. CD2AP interacts transiently with nephrin but forms a more stable complex with podocin. NEPH1 and nephrin interact via extracellular immunoglobulin domains while maintaining dynamic intracellular contacts. Podocin preferentially interacts with nephrin over NEPH1, and distinct subunit-sharing mechanisms emerge, where CD2AP and TRPC6 may simultaneously associate with a single podocin subunit. Mutational analysis reveals that disease-associated variants, including CD2AP (P532S), podocin (R138Q), and nephrin (G1161V), enhance local stability but restrict the flexibility of IDR and impair SD assembly. Our study provides evidence of dynamic subunit sharing within the SD complex, offering new insights into the assembly of SD in health and disease.
