## Supplementary material for "Structural conformations of intrinsically disordered proteins of podocyte slit-diaphragm": Table S2 - CD2AP - Nephrin complex

### Sheet: WT - WT
Interactions were identified using Pycontact with default parameters: a hydrogen bond threshold of 2.5 Å and a minimum interaction mean score of 1.
The simulations comprised a total duration of 100 ns (1000 frames), and the interactions are arranged based on total time.
Interactions	Contact Type	Mean Score	Median Score	HBond Percentage
LYS580 - ASP1208	saltbr	2.537	3.32	57.143
CYS595 - LEU1224	hbond	1.032	0.432	9.191
LEU594 - ALA1221	other	1.235	1.334	0
ILE591 - TYR1217	hydrophobic	2.113	1.377	0
GLU592 - LEU1227	other	1.202	0.746	0
LYS602 - LEU1224	hbond	1.045	1.191	9.59
LYS602 - ARG1237	other	1.363	0.992	0
GLU598 - ALA1221	other	1.136	0.269	0
LYS580 - PRO1206	hbond	3.388	3.665	33.766
CYS595 - ALA1221	hbond	1.642	0.871	6.194
LYS602 - ASP1225	saltbr	2.515	3.403	56.444
ARG587 - TYR1217	hbond	2.66	1.955	0.3
LYS602 - GLY1222	hbond	1.82	2.488	47.852
ARG587 - GLU1207	saltbr	3.055	0.032	44.256
ILE590 - ARG1214	other	1.469	0.363	0
ILE590 - PRO1213	hydrophobic	1.101	0.303	0
LYS580 - TRP1205	hbond	1.139	0.021	0.1
LYS606 - ARG1237	other	2.093	0	0
GLU609 - ARG1237	saltbr	2.672	0	40.859
GLY605 - ARG1237	other	1.291	0	0
LEU583 - TYR1210	hydrophobic	1.667	0	0
LYS544 - GLU1195	saltbr	1.756	0	27.572
ASP577 - TRP1205	hbond	1.621	0	1.698
ALA528 - HSD1239	hbond	1.884	0	18.382
ASN529 - HSD1239	hbond	1.361	0	15.984
ASN529 - ARG1237	hbond	2.52	0	1.798
SER553 - TRP1201	hbond	2.267	0	0.5
THR551 - TRP1201	hbond	1.326	0	21.978
THR551 - TRP1205	hbond	1.46	0	19.68
LYS531 - ASP1225	saltbr	1.481	0	29.67
LYS536 - TRP1189	hbond	1.457	0	0.599
SER556 - TRP1205	hbond	1.277	0	3.996
SER527 - HSD1239	hbond	1.393	0	0.2
TYR548 - PHE1171	hbond	1.021	0	0.3
LYS531 - HSD1239	hbond	1.122	0	15.485
GLU568 - ARG1160	saltbr	1.077	0	12.488
SER546 - TRP1205	hbond	1.205	0	14.086

### Sheet: CD2AP (P532S) - Nephrin
Interactions were identified using Pycontact with default parameters: a hydrogen bond threshold of 2.5 Å and a minimum interaction mean score of 1.
The simulations comprised a total duration of 50 ns (500 frames), and the interactions are arranged based on total time.
Interactions	Contact Type	Mean Score	Median Score	HBond Percentage
PRO545 - TRP1205	other	3.612	3.783	0
PRO545 - HSD1204	hbond	1.983	1.631	4.591
SER546 - TRP1205	hbond	8.506	9.002	93.613
SER546 - HSD1204	hbond	2.815	2.703	2.595
VAL547 - HSD1204	other	3.376	2.987	0
LYS580 - TRP1205	other	1.496	1.354	0
LYS580 - PRO1206	hbond	5.279	5.506	35.928
ARG587 - TYR1217	other	4.602	4.691	0
ARG587 - PRO1206	other	1.997	1.783	0
ILE590 - ARG1214	other	2.857	2.79	0
ILE591 - TYR1217	hydrophobic	3.627	3.421	0
LEU594 - ALA1221	other	1.965	2.05	0
LYS602 - ASP1225	saltbr	4.473	4.694	93.413
LYS580 - ASP1208	saltbr	4.208	4.381	91.218
ASP584 - PRO1206	other	1.182	0.911	0
ARG587 - GLU1207	saltbr	6.198	6.89	93.413
CYS595 - ALA1221	hbond	2.434	2.145	5.988
TYR541 - ILE1216	hydrophobic	2.711	2.355	0
TYR548 - PHE1171	hydrophobic	5.605	4.983	0
LYS580 - GLU1207	hbond	2.258	2.284	4.591
ILE590 - PRO1213	hydrophobic	1.916	1.887	0
THR539 - VAL1220	other	2.135	2.131	0
THR539 - TYR1193	hbond	2.249	2.038	2.196
VAL547 - PHE1171	hydrophobic	1.73	1.577	0
GLU598 - ALA1221	other	2.23	2.246	0
ILE591 - LEU1227	hydrophobic	1.908	1.868	0
CYS540 - LEU1192	hbond	1.215	1.106	7.385
CYS540 - TYR1193	other	1.527	1.362	0
LEU594 - ARG1214	other	1.044	0.956	0
GLU609 - LEU1240	hbond	5.284	5.614	77.046
PRO543 - GLU1207	other	1.609	1.429	0
LEU594 - TYR1217	other	1.454	1.375	0
LYS602 - LEU1224	hbond	1.692	1.858	8.982
TYR541 - GLU1207	hbond	4.377	5.045	81.038
ASP577 - TRP1205	other	3.227	3.128	0
LEU583 - TYR1210	hydrophobic	1.435	1.327	0
LYS602 - ARG1237	hbond	1.931	1.691	0.2
ILE591 - TYR1193	hydrophobic	1.278	1.019	0
CYS595 - LEU1227	other	1.35	1.222	0
LYS602 - GLY1222	hbond	3.337	3.682	55.289
LYS613 - LEU1240	hbond	2.25	1.995	4.99
LYS606 - GLY1238	hbond	1.762	1.946	41.517
VAL547 - LEU1175	hydrophobic	1.253	1.147	0
GLU592 - LEU1227	other	1.042	0.964	0
GLU598 - GLY1222	other	1.509	1.24	0
THR560 - GLU1154	hbond	5.155	5.608	54.291
LEU586 - PRO1213	hydrophobic	1.123	0.949	0
LYS602 - ALA1221	hbond	1.262	1.15	36.926
THR561 - GLU1154	hbond	5.841	6.466	77.445
ASN581 - PHE1145	other	2.621	2.541	0
GLU609 - VAL1241	hbond	2.741	2.585	25.15
ASN581 - TRP1205	other	1.352	0.696	0
LYS544 - GLU1195	saltbr	4.334	4.535	82.036
LYS613 - VAL1241	hbond	1.408	1.237	3.792
GLU609 - HSD1239	hbond	4.947	5.016	42.515
ASP584 - ARG1143	saltbr	6.405	8.271	77.645
CYS540 - GLU1195	hbond	1.504	1.291	4.591
LYS610 - LEU1240	other	1.075	1.008	0
ASN559 - GLU1154	other	1.188	0.413	0
TYR548 - THR1125	other	1.838	1.581	0
LYS544 - TYR1176	hbond	2.715	2.116	0.599
ALA562 - GLU1154	hbond	2.616	2.559	57.285
VAL547 - LEU1203	other	1.077	0.983	0
CYS540 - ASP1194	hbond	1.122	0.671	19.96
GLU585 - SER1141	hbond	4.052	4.306	54.491
ASN581 - SER1141	hbond	1.958	1.522	42.715
GLU585 - LEU1142	hbond	2.086	0.548	31.737
ASP577 - SER1131	hbond	2.305	0.284	38.124
PRO545 - TYR1176	hbond	1.712	0.186	29.541
LEU535 - TRP1189	other	1.118	0.524	0
LEU564 - GLU1154	hbond	1.171	0.291	3.593
ASN559 - ARG1088	hbond	1.786	0.381	20.758
ALA558 - ARG1088	hbond	1.273	0.082	5.988
SER532 - TRP1189	hbond	2.19	0.654	1.796
LYS531 - VAL1241	hbond	2.527	1.849	49.701
LYS572 - GLU1134	saltbr	2.291	0.16	41.317
LYS531 - HSD1239	hbond	1.692	0.036	10.18
THR560 - GLU1155	hbond	1.133	0.011	11.377
LYS537 - ASP1223	saltbr	1.173	0.01	19.361
LYS606 - ARG1237	hbond	1.02	0.008	25.749
ASN559 - GLU1155	hbond	1.48	0.007	29.94
SER533 - TRP1189	hbond	1.219	0	1.198
SER533 - PHE1234	other	1.556	0	0
SER532 - PHE1234	other	1.077	0	0
LEU564 - GLN1153	hbond	1.12	0	5.788
TYR548 - GLN1087	hbond	1.238	0	7.784
LYS536 - ASP1223	saltbr	2.053	0	38.124
ALA555 - PHE1162	hydrophobic	1.458	0	0
SER554 - PHE1162	hbond	1.894	0	2.794
SER554 - GLY1164	hbond	1.91	0	33.134
SER553 - GLU1165	hbond	1.015	0	4.391
SER553 - GLY1164	other	1.38	0	0
LYS557 - ASP1208	saltbr	1.524	0	30.739

### Sheet: CD2AP - Nephrin (G1161V)
Interactions were identified using Pycontact with default parameters: a hydrogen bond threshold of 2.5 Å and a minimum interaction mean score of 1.
The simulations comprised a total duration of 50 ns (500 frames), and the interactions are arranged based on total time.
Interactions	Contact Type	Mean Score	Median Score	HBond Percentage
THR539 - VAL1220	other	2.668	2.573	0
CYS540 - TYR1193	other	1.653	1.545	0
CYS540 - LEU1192	hbond	1.856	1.893	10.978
LYS544 - GLU1195	saltbr	6.136	6.327	97.405
PRO545 - HSD1204	hbond	5.164	5.363	73.453
SER546 - TRP1205	hbond	7.634	7.811	98.004
SER546 - HSD1204	hbond	5.587	5.656	0.399
VAL547 - HSD1204	hbond	6.825	7.127	0.399
LYS580 - PRO1206	hbond	5.437	5.363	66.467
LYS580 - TRP1205	other	2.396	2.033	0
LYS580 - GLU1207	hbond	2.922	3.013	5.589
LYS580 - ASP1208	saltbr	4.667	4.573	98.204
ARG587 - PRO1206	other	2.052	1.874	0
ILE590 - ARG1214	other	3.376	3.207	0
ILE591 - TYR1217	hydrophobic	3.491	3.182	0
LEU594 - ALA1221	other	1.813	1.834	0
LEU594 - TYR1217	other	1.823	1.9	0
TYR541 - ILE1216	hydrophobic	3.094	2.685	0
PRO545 - TRP1205	other	3.932	3.96	0
ARG587 - TYR1217	other	5.331	5.291	0
ILE591 - TYR1193	hydrophobic	1.969	1.794	0
GLU598 - ALA1221	other	2.084	1.961	0
CYS540 - GLU1195	hbond	2.784	2.692	3.194
ASN581 - PHE1145	other	3.26	3.242	0
ILE590 - PRO1213	hydrophobic	2.252	2.212	0
CYS595 - ALA1221	hbond	1.823	1.602	1.796
CYS595 - LEU1227	other	1.245	1.108	0
LYS536 - TRP1189	hbond	4.363	4.298	0.2
LYS537 - TRP1189	other	2.37	2.506	0
THR539 - TRP1189	hbond	2.332	2.163	1.996
LEU583 - PRO1206	hydrophobic	1.186	1.057	0
ASP584 - ARG1143	saltbr	7.484	8.09	97.006
ASP577 - TRP1205	other	4.585	4.016	0
ILE591 - LEU1227	hydrophobic	1.592	1.529	0
TYR548 - TRP1205	hbond	3.91	3.892	2.395
TYR541 - GLU1207	hbond	5.324	5.615	94.012
THR539 - TYR1193	hbond	2.512	2.333	2.395
CYS540 - PRO1191	hbond	1.576	1.573	10.778
ARG587 - GLU1207	saltbr	6.525	7.047	96.008
LEU594 - ARG1214	other	1.003	0.86	0
ASP538 - TRP1189	other	2.263	1.653	0
LYS536 - ASP1223	saltbr	5.051	5.411	94.81
ASN581 - SER1141	hbond	2.899	3.145	51.098
GLU592 - LEU1227	other	1.186	1.095	0
TYR548 - LEU1203	hbond	1.576	1.743	70.259
PRO543 - GLU1207	other	1.25	0.897	0
LEU583 - TYR1210	hydrophobic	1.489	1.141	0
GLU598 - GLY1222	other	1.018	0.508	0
ASN559 - GLN1153	hbond	3.469	3.849	70.858
TYR548 - SER1128	other	3.058	2.851	0
VAL547 - LEU1203	other	2.373	2.627	0
ASN559 - THR1152	hbond	3.317	3.285	1.397
LYS613 - VAL1241	hbond	4.219	4.738	72.056
SER550 - ASP1208	hbond	2	0.594	28.343
VAL547 - ASP1202	other	1.228	1.227	0
LYS602 - ASP1225	saltbr	3.215	3.927	67.066
ASP577 - SER1131	hbond	2.774	3.883	56.687
PRO545 - LEU1175	other	1.179	0.895	0
THR560 - GLN1153	hbond	1.206	0.434	2.395
ASN559 - PRO1151	hbond	3.404	3.377	32.934
LYS557 - GLN1087	hbond	1.653	0.956	10.379
TYR541 - TYR1217	hydrophobic	1.088	0.179	0
LYS613 - LEU1240	hbond	1.25	0.888	7.186
ALA558 - ARG1088	hbond	1.539	0.809	7.984
ASN559 - PRO1150	other	1.442	0.93	0
SER554 - PHE1162	hbond	2.682	1.446	18.962
SER556 - GLN1087	hbond	2.06	1.548	11.776
SER554 - VAL1161	other	1.089	0.421	0
SER554 - GLY1164	hbond	1.418	0.814	20.758
LEU549 - TRP1205	hbond	1.185	0.029	0.399
ALA555 - ASP1166	hbond	1.682	0.148	36.926
GLU609 - HSD1239	hbond	2.708	0.241	23.952
LYS557 - THR1129	hbond	1.825	0.64	1.198
SER554 - ASP1166	hbond	4.003	3.588	49.501
LYS544 - TYR1176	hbond	1.135	0.097	2.595
GLU585 - SER1141	hbond	1.773	0.015	23.952
LYS537 - GLN1219	hbond	1.363	0.048	10.18
LYS523 - HSD1239	hbond	1.821	0.116	6.786
SER510 - VAL1241	hbond	1.53	0.085	29.741
GLU524 - ARG1237	other	1.045	0.036	0
SER527 - ALA1188	other	1.188	0.025	0
LYS517 - GLU1235	saltbr	1.491	0.009	32.934
LYS602 - GLY1222	hbond	1.587	0	27.146
GLU609 - LEU1240	hbond	1.437	0	18.164
PRO552 - GLU1165	other	1.363	0	0
HSD509 - LEU1240	other	1.49	0	0
SER542 - GLU1178	hbond	1.261	0	24.551
SER510 - LEU1240	other	1.046	0	0
THR561 - GLU1154	hbond	1.517	0	18.164
THR551 - GLU1165	hbond	1.089	0	20.958
THR560 - GLU1154	hbond	1.131	0	9.581
