## Supplementary material for "Structural conformations of intrinsically disordered proteins of podocyte slit-diaphragm": Table S3 - CD2AP - Podocin complex

### Sheet: WT - WT
Interactions were identified using Pycontact with default parameters: a hydrogen bond threshold of 2.5 Å and a minimum interaction mean score of 1.
The simulations comprised a total duration of 100 ns (1000 frames), and the interactions are arranged based on total time.
Interactions	Contact Type	Mean Score	Median Score	HBond Percentage
LEU586 - VAL180	hydrophobic	3.01	2.784	0
LEU586 - LYS182	other	1.834	1.779	0
GLN589 - LYS223	hbond	8.675	8.597	5.794
GLN589 - VAL180	hbond	9.308	9.412	99.101
GLN589 - ILE179	other	2.935	2.876	0
LEU593 - ARG224	other	3.054	3.025	0
LEU586 - ALA227	other	2.712	2.68	0
LEU586 - THR181	other	1.885	1.884	0
GLN589 - ALA227	other	1.524	1.451	0
LEU593 - THR220	other	3.271	3.21	0
LEU583 - MET184	other	2.126	2.089	0
SER582 - MET184	hbond	2.655	2.447	0.999
PHE477 - PHE137	hydrophobic	4.299	3.937	0
PHE477 - LEU204	hbond	5.996	6.145	14.486
LEU454 - LEU235	hydrophobic	1.562	1.525	0
PRO453 - VAL268	hbond	5.11	5.274	72.927
PRO453 - ASP267	other	2.889	2.816	0
PHE477 - LEU142	hbond	3.882	3.729	2.498
PRO453 - ARG238	other	3.981	3.719	0
PRO453 - LEU235	other	2.528	2.475	0
ILE590 - ARG224	hbond	3.15	2.864	0.2
LEU600 - VAL252	hydrophobic	1.072	0.936	0
GLN451 - ARG238	hbond	3.253	3.094	71.528
LEU454 - VAL268	other	1.895	1.694	0
PHE477 - SER205	other	2.135	1.997	0
LEU454 - LEU270	hydrophobic	1.071	0.907	0
PRO453 - LYS266	other	1.51	1.344	0
ILE596 - PHE216	hydrophobic	1.374	1.258	0
GLU592 - LYS223	saltbr	5.175	5.352	89.71
ILE480 - PHE137	hydrophobic	1.849	1.309	0
GLU592 - THR220	hbond	1.704	1.827	0.4
ILE596 - THR220	other	1.235	1.096	0
LYS579 - MET184	hbond	1.604	1.292	0.5
VAL474 - ALA208	hbond	6.08	6.71	58.541
LEU454 - GLN275	hbond	1.775	1.578	0.599
ARG455 - ASP267	saltbr	6.889	7.982	86.813
ASN476 - ALA208	hbond	2.428	2.233	2.697
PHE477 - ILE135	hydrophobic	1.208	1.085	0
GLN589 - ARG224	other	1.504	1.292	0
PHE477 - SER201	other	1.222	0.943	0
VAL475 - HSD163	hbond	4.878	4.671	41.958
ASN476 - LEU204	hbond	5.038	5.27	66.633
ASN476 - LEU207	hbond	3.964	3.93	75.425
ILE590 - HSD228	other	1.432	1.281	0
VAL474 - LEU204	hydrophobic	1.344	1.29	0
HSD604 - ILE255	other	1.486	1.304	0
VAL474 - LEU207	other	1.03	1.084	0
LEU593 - THR221	other	1.237	0.976	0
ASN476 - SER205	other	1.703	0.968	0
ILE480 - GLY140	hbond	1.594	1.354	0.599
LEU600 - TRP256	hydrophobic	1.035	0.958	0
LEU486 - LEU139	hydrophobic	1.16	0.927	0
ASN476 - SER206	hbond	1.792	1.301	0.4
LEU454 - LEU278	hydrophobic	1.061	0.815	0
GLU450 - LYS239	saltbr	3.489	4.176	71.728
ASP473 - HSD209	hbond	4.216	4.837	56.444
ASP473 - ALA208	other	1.73	1.772	0
PRO511 - PHE216	hydrophobic	2.509	2.178	0
GLU450 - ARG238	saltbr	1.533	0.774	5.495
PHE461 - ARG269	hbond	2.177	1.329	0.699
PHE477 - GLY140	hbond	1.221	1.263	0.4
SER469 - LYS212	hbond	2.244	1.985	25.874
PRO511 - LYS212	hbond	1.224	0.77	0.899
ARG455 - GLN275	hbond	1.85	1.326	22.677
SER458 - ARG269	hbond	1.229	0.424	0.4
VAL474 - HSD163	other	2.478	1.99	0
SER458 - GLN275	hbond	1.53	0.759	10.589
SER469 - SER211	hbond	1.375	0.516	5.894
THR512 - PHE216	other	1.695	0.571	0
PHE505 - PHE216	hydrophobic	2.458	1.638	0
PHE477 - HSD141	hbond	2.196	1.874	47.952
ARG500 - SER205	hbond	1.618	1.026	2.897
GLY503 - TRP256	hbond	1.128	0.354	0.3
ASP478 - HSD141	hbond	2.749	0.308	28.971
LEU501 - SER205	hbond	1.046	0.228	21.279
VAL459 - ARG269	hbond	1.917	0.042	40.46
GLU471 - SER211	hbond	1.286	0.155	19.481
LEU501 - SER206	hbond	2.11	1.549	1.299
HSD604 - TRP256	hbond	2.84	3.142	50.549
SER510 - LYS212	hbond	1.383	0	4.496
THR468 - GLN215	hbond	1.173	0	12.388
THR472 - VAL210	hbond	1.133	0	16.583
PRO456 - HSD276	hbond	1.41	0	0.4
ARG467 - LYS212	hbond	1.433	0	18.182
GLU450 - LYS266	saltbr	1.5	0	29.97
SER556 - LYS182	hbond	2.494	0	33.966
HSD513 - PHE216	other	1.708	0	0
SER469 - GLN215	hbond	1.586	0	28.172
MET496 - HSD141	hbond	1.225	0	5.295
THR561 - ASP183	hbond	1.866	0	14.486
GLU450 - ARG286	hbond	1.382	0	24.775
PRO420 - TYR131	hbond	1.156	0	4.795
ASP334 - LYS148	saltbr	1.1	0	23.277
ARG493 - HSD141	hbond	1.159	0	0.899
LYS495 - HSD141	hbond	1.013	0	5.395
GLU438 - LYS259	saltbr	1.063	0	24.975
GLN451 - LYS266	hbond	1.045	0	11.289
ASP332 - LYS148	saltbr	1.445	0	23.177
ASP448 - LYS239	saltbr	1.103	0	17.283
THR468 - GLU173	hbond	1.49	0	14.186

### Sheet: CD2AP (P532S) - Podocin
Interactions were identified using Pycontact with default parameters: a hydrogen bond threshold of 2.5 Å and a minimum interaction mean score of 1.
The simulations comprised a total duration of 50 ns (500 frames), and the interactions are arranged based on total time.
Interactions	Contact Type	Mean Score	Median Score	HBond Percentage
PRO453 - ARG238	other	3.999	3.654	0
PRO453 - ASP267	other	2.661	2.588	0
PRO453 - VAL268	hbond	4.558	4.612	64.671
THR468 - GLU173	hbond	10.999	11.331	98.802
THR468 - THR171	hbond	4.115	3.993	1.796
ASN476 - ALA208	hbond	3.424	3.239	1.597
PHE477 - LEU204	hbond	3.894	3.365	3.194
PHE477 - PHE137	hydrophobic	7.943	7.889	0
ARG500 - SER205	hbond	3.876	3.783	3.992
LEU501 - SER206	hbond	3.626	3.412	0.599
PHE505 - PHE216	hydrophobic	4.977	4.7	0
LEU586 - VAL180	hydrophobic	2.775	2.687	0
LEU586 - ALA227	other	3.142	3.07	0
GLN589 - LYS223	hbond	6.631	6.54	28.942
GLN589 - ALA227	other	1.085	0.986	0
GLN589 - ILE179	other	3.198	3.148	0
GLN589 - VAL180	hbond	9.24	9.341	99.601
ILE590 - ARG224	other	2.965	2.782	0
LEU593 - THR220	other	3.688	3.716	0
LEU593 - ARG224	other	2.797	2.668	0
HSD604 - ILE255	other	1.967	1.953	0
LEU611 - CYS254	other	1.486	1.468	0
LEU452 - ALA282	hydrophobic	1.797	1.661	0
PRO453 - LEU235	other	2.907	2.766	0
LEU454 - LEU235	hydrophobic	1.582	1.541	0
ARG467 - GLU173	saltbr	5.474	5.196	13.573
GLY503 - LEU207	other	1.632	1.653	0
LYS579 - MET184	hbond	2.424	2.054	9.78
SER582 - MET184	hbond	2.951	2.837	1.397
LEU583 - MET184	other	2.626	2.58	0
LEU586 - THR181	other	1.974	1.854	0
ILE590 - ALA227	hydrophobic	1.089	1.067	0
PRO422 - LEU169	hbond	3.4	3.405	28.343
GLN451 - ARG238	hbond	3.011	3.053	67.665
PRO453 - LYS266	other	2.975	2.907	0
LEU454 - VAL268	other	1.774	1.672	0
THR468 - LEU172	other	2.65	2.658	0
VAL474 - ALA208	hbond	4.341	3.61	25.948
ILE590 - HSD228	other	2.589	2.581	0
LEU600 - VAL252	hydrophobic	1.058	0.972	0
LEU608 - ILE255	hydrophobic	1.64	1.532	0
LEU611 - SER251	other	1.99	2.01	0
GLU607 - ILE255	other	1.732	1.637	0
LEU454 - ALA279	other	1.671	1.571	0
PHE477 - LEU142	hydrophobic	4.224	3.961	0
LEU486 - LEU159	other	2.648	2.533	0
ILE596 - PHE216	hydrophobic	1.352	1.234	0
GLU450 - ARG286	hbond	4.251	4.485	87.226
PHE477 - SER205	other	1.94	1.827	0
PHE505 - TRP256	hydrophobic	1.896	1.737	0
SER582 - VAL180	other	1.12	1.07	0
ARG455 - GLN275	hbond	3.473	3.718	52.295
HSD604 - TRP256	hbond	5.483	5.729	89.222
LEU608 - SER251	other	1.392	1.304	0
VAL475 - LEU204	other	1.172	1.152	0
LEU501 - SER205	hbond	3.459	3.726	79.042
VAL474 - LEU204	hydrophobic	1.029	1	0
ALA424 - LEU169	hydrophobic	1.579	1.467	0
LEU452 - GLU283	other	1.206	1.185	0
VAL475 - HSD163	hbond	10.249	10.746	85.03
PHE505 - ALA213	other	2.684	2.66	0
SER469 - THR171	hbond	1.913	1.493	17.365
GLY503 - TRP256	other	2.157	1.913	0
PRO421 - TYR131	hbond	3.49	3.356	31.337
PHE477 - GLY140	other	3.561	3.558	0
ASP473 - HSD209	hbond	3.717	3.597	46.108
ARG467 - PRO175	other	2.327	2.055	0
VAL474 - HSD163	other	2.956	2.984	0
GLU592 - LYS223	saltbr	4.185	4.455	88.224
GLY503 - SER206	other	1.396	1.432	0
ILE480 - THR161	other	1.306	1.11	0
LEU452 - LEU235	other	1.139	1.06	0
LEU600 - TRP256	hydrophobic	1.026	1.048	0
LEU454 - GLN275	other	2.346	1.88	0
LEU452 - ARG286	other	1.542	1.059	0
ASP473 - ALA208	hbond	1.789	1.707	0.399
LEU501 - ILE255	other	1.007	1.019	0
PRO456 - HSD276	hbond	4.526	4.546	9.381
PRO456 - ALA279	other	1.195	1.07	0
ILE423 - ARG168	hbond	4.536	4.469	23.553
THR490 - LEU139	other	1.4	1.044	0
ASN476 - LEU207	hbond	3.158	3.287	71.457
MET496 - HSD141	hbond	4.213	3.573	13.573
GLU450 - LYS239	saltbr	4.729	5.244	81.437
ASP478 - GLY140	other	1.968	1.729	0
PRO511 - LYS212	hbond	1.609	1.423	0.798
PRO420 - TYR131	hbond	2.382	1.725	3.992
LEU593 - THR221	other	1.045	0.644	0
ILE480 - PHE137	hydrophobic	1.021	0.826	0
ILE423 - TYR131	hbond	3.842	3.768	0.2
GLN451 - ARG286	hbond	1.165	0.68	8.982
PRO456 - GLN275	hbond	2.023	1.462	4.591
PRO511 - ALA213	other	1.432	1.391	0
ASP473 - SER211	hbond	3.712	0.748	44.112
LEU486 - LEU139	hydrophobic	1.41	1.187	0
SER449 - ARG286	hbond	2.879	2.663	0.599
ASN476 - LEU204	hbond	3.316	3.044	30.739
PRO422 - ARG196	other	1.702	1.392	0
ILE423 - LEU169	hbond	2.481	3.127	61.078
VAL459 - GLN275	hbond	1.539	1.386	0.998
PHE477 - HSD141	other	1.657	1.101	0
ASP462 - ARG269	saltbr	4.17	4.377	62.475
PRO422 - ARG168	other	1.126	0.386	0
VAL459 - ARG269	other	1.273	0.964	0
LYS446 - LEU383	hbond	4.221	4.612	67.665
ASP473 - LYS212	saltbr	2.247	0.189	39.321
LYS457 - GLN275	hbond	1.693	1.298	5.988
LYS557 - GLU281	saltbr	6.415	7.552	71.657
ASP473 - VAL210	hbond	2.414	0.133	1.597
TYR548 - MET184	hydrophobic	1.672	1.348	0
SER483 - CYS158	hbond	1.6	0.98	14.172
LEU486 - CYS158	other	1	0.345	0
SER556 - SER277	hbond	1.519	1.037	1.198
THR561 - SER277	hbond	2.285	1.975	24.351
PRO497 - HSD141	hbond	2.286	0.883	3.992
SER556 - GLU281	hbond	4.761	5.913	59.481
SER458 - GLN275	hbond	1.502	0.46	17.166
SER482 - LEU139	hbond	1.234	0.77	4.591
ARG622 - GLU371	hbond	2.956	2.375	0.798
LYS425 - ARG168	hbond	1.47	0.536	0.2
GLU471 - LYS212	saltbr	2.385	2.768	51.697
LEU331 - LEU152	hbond	2.701	2.6	0.2
PRO511 - PHE216	hydrophobic	1.181	0.135	0
ASP332 - LEU152	hbond	2.005	2.566	55.888
ASP332 - LYS148	saltbr	3.466	4.436	59.88
ASP332 - PHE153	other	1.613	0.962	0
PRO552 - ASP183	other	1.324	0.541	0
HSD513 - LYS212	hbond	1.913	0.401	4.192
SER553 - PHE185	other	1.414	0.54	0
ASP460 - ARG269	hbond	1.192	0.024	26.946
GLU330 - LEU152	hbond	1.347	0.122	31.537
PRO379 - ASN348	hbond	1.342	0.372	1.198
GLY498 - HSD141	hbond	1.011	0.034	5.589
ASN427 - THR171	hbond	1.767	0.072	24.351
PRO543 - ARG224	hbond	2.65	0.06	43.114
PRO543 - HSD228	other	3.441	2.113	0
GLU626 - LYS368	saltbr	2.024	0.045	45.509
ALA562 - SER277	hbond	1.05	0.025	15.968
PHE437 - ARG262	hbond	2.13	0.03	0.399
ASP334 - LYS148	saltbr	1.274	0.022	27.545
LYS544 - HSD228	hbond	1.618	0	1.796
TYR541 - ARG224	hbond	1.632	0	39.122
GLU330 - GLY151	other	1.1	0	0
LEU447 - LEU383	hbond	1.006	0	6.587
GLU438 - LYS376	saltbr	1.759	0	34.93
HSD513 - GLN215	hbond	1.202	0	13.573
LYS495 - HSD141	hbond	1.084	0	3.593
LEU445 - ASP379	other	1.036	0	0
LYS446 - ASP379	hbond	1.147	0	17.964

### Sheet: CD2AP - Podocin (R138Q)
Interactions were identified using Pycontact with default parameters: a hydrogen bond threshold of 2.5 Å and a minimum interaction mean score of 1.
The simulations comprised a total duration of 50 ns (500 frames), and the interactions are arranged based on total time.
Interactions	Contact Type	Mean Score	Median Score	HBond Percentage
ASP332 - LYS148	saltbr	7.12	7.22	100
PRO422 - LEU169	hbond	3.915	3.78	93.214
PRO453 - LEU235	other	3.303	3.275	0
PRO453 - ASP267	other	3.069	3.06	0
LEU454 - GLN275	other	2.239	2.088	0
VAL474 - LEU204	hydrophobic	1.412	1.478	0
ASN476 - LEU204	hbond	8.201	7.934	27.345
ASN476 - LEU207	hbond	5.545	5.53	96.208
ASN476 - ALA208	hbond	3.216	3.104	0.599
PHE477 - LEU204	hbond	8.695	8.875	65.469
PHE477 - PHE137	hydrophobic	7.628	7.424	0
PHE477 - SER201	other	2.484	2.241	0
LEU501 - SER206	hbond	3.912	3.82	0.798
PHE505 - PHE216	hydrophobic	5.194	5.146	0
SER582 - MET184	hbond	3.224	3.129	0.399
LEU583 - MET184	other	2.161	2.112	0
LEU586 - VAL180	hydrophobic	3.068	2.992	0
LEU586 - LYS182	other	1.843	1.741	0
LEU586 - THR181	other	1.867	1.864	0
LEU586 - ALA227	other	2.479	2.312	0
GLN589 - LYS223	hbond	4.893	4.674	13.373
ILE590 - ARG224	hbond	3.639	3.417	0.998
GLU592 - THR220	hbond	2.029	2.017	0.2
LEU593 - THR220	other	4.54	4.389	0
LEU593 - ARG224	other	2.58	2.342	0
LEU593 - THR221	other	2.34	2.397	0
ILE596 - THR220	other	1.668	1.715	0
HSD604 - ILE255	other	2.206	2.215	0
LEU608 - ILE255	hydrophobic	1.58	1.444	0
LEU608 - SER251	other	1.51	1.443	0
PRO422 - ARG168	hbond	5.347	5.407	2.196
LEU452 - ALA282	hydrophobic	1.412	1.312	0
PRO453 - VAL268	hbond	4.143	4.182	61.677
LEU454 - LEU235	hydrophobic	1.637	1.599	0
LEU454 - VAL268	other	1.863	1.726	0
LEU486 - LEU159	hydrophobic	3.281	3.316	0
SER553 - LYS182	hbond	2.888	2.641	7.186
ILE590 - HSD228	other	2.698	2.683	0
LEU600 - TRP256	hydrophobic	1.456	1.504	0
LEU611 - CYS254	other	1.449	1.427	0
LEU611 - SER251	other	1.983	2.018	0
ASP332 - PHE153	other	2.869	2.831	0
LEU454 - ALA279	other	1.489	1.442	0
ARG467 - GLU173	saltbr	9.37	10.067	77.246
THR468 - GLU173	hbond	9.296	10.614	91.018
PRO552 - LYS182	other	2.706	2.797	0
PRO453 - LYS266	other	2.444	2.236	0
PHE477 - ILE135	hydrophobic	1.698	1.49	0
GLU592 - LYS223	saltbr	5.043	4.991	95.409
GLN451 - ARG238	hbond	2.924	2.896	45.908
ASN476 - SER206	hbond	2.124	1.987	1.198
PRO453 - ILE265	other	1.059	0.927	0
ILE480 - PHE137	hydrophobic	1.239	1.132	0
PHE505 - ALA213	other	2.324	2.244	0
ILE596 - PHE216	hydrophobic	1.089	0.945	0
PRO453 - ARG238	other	3.068	2.714	0
LEU501 - SER205	hbond	3.035	3.039	74.651
GLY503 - LEU207	other	1.214	1.16	0
GLN589 - VAL180	hbond	6.209	6.703	58.283
GLU607 - ILE255	other	1.492	1.43	0
PHE335 - PHE154	hydrophobic	3.689	2.824	0
ALA424 - ARG168	other	1.415	1.02	0
LEU486 - GLN138	other	2.425	2.357	0
LEU331 - LEU152	other	3.285	3.305	0
ASP332 - LEU152	hbond	2.789	2.938	77.645
VAL475 - LEU204	other	1.179	1.063	0
ASN476 - SER205	other	1.305	0.739	0
PHE477 - SER205	other	1.035	0.676	0
ILE423 - ARG168	hbond	4.075	4.391	79.242
THR468 - LEU172	other	2.818	2.732	0
ARG500 - SER205	hbond	3.054	3.053	1.597
GLN589 - ALA227	other	1.208	1.195	0
THR468 - THR171	hbond	3.267	2.838	5.389
VAL474 - ALA208	hbond	5.181	6.324	47.904
LYS579 - MET184	hbond	1.786	1.473	1.996
PRO422 - TYR131	hydrophobic	3.087	2.819	0
ALA424 - LEU169	hbond	2.421	2.598	48.104
LEU452 - LEU235	other	1.082	0.904	0
GLU585 - VAL180	other	1.158	0.939	0
HSD604 - TRP256	hbond	4.778	4.995	86.228
GLU450 - ARG286	hbond	4.349	4.687	76.846
ARG455 - GLN275	hbond	2.788	2.986	34.93
THR512 - PHE216	other	4.714	4.109	0
ASP473 - HSD209	hbond	4.744	4.969	52.495
ARG467 - PRO175	other	2.615	2.38	0
ASP334 - LYS148	saltbr	2.802	3.382	69.661
SER469 - THR171	hbond	2.873	2.979	44.311
GLN589 - ILE179	other	2.667	2.745	0
GLY503 - TRP256	other	1.566	1.383	0
ILE423 - LEU169	other	2.754	2.378	0
LEU452 - ARG286	other	1.234	0.893	0
LEU486 - LEU139	hydrophobic	1.369	1.286	0
LEU454 - LEU278	hydrophobic	1.135	1.015	0
SER469 - LEU172	other	1.122	0.487	0
ASP478 - GLY140	other	2.559	2.471	0
SER483 - LEU159	hbond	1.377	1.009	1.198
GLU330 - GLY151	other	1.612	1.527	0
ARG455 - ASP267	saltbr	5.62	6.123	78.044
PHE477 - LEU142	hydrophobic	1.214	0.893	0
SER449 - ARG286	hbond	2.669	2.658	4.591
ASP473 - ALA208	other	2.344	2.343	0
ASN485 - LEU159	other	1.372	1.139	0
GLU330 - PRO150	hbond	2.95	2.576	38.922
SER554 - LYS182	hbond	3.768	4.18	65.868
PRO552 - HSD228	other	2.038	1.795	0
GLU330 - LEU152	hbond	1.29	0.604	24.551
SER482 - LEU139	hbond	1.063	0.982	1.996
ARG622 - GLU371	hbond	4.456	4.562	2.196
PHE477 - GLY140	other	1.642	1.222	0
PRO456 - HSD276	hbond	3.628	3.169	1.198
PRO421 - TYR131	hbond	1.786	1.154	10.978
PRO456 - GLN275	hbond	2.558	2.215	10.778
TYR548 - ARG224	hbond	6.789	6.716	0.2
GLU450 - LEU383	hbond	1.389	1.204	0.599
SER483 - CYS158	hbond	2.077	2.208	27.146
LYS619 - VAL370	hbond	1.431	0.98	2.595
ASP473 - VAL210	hbond	1.75	0.15	0.599
ASP448 - LEU383	hbond	1.608	1.056	11.577
SER449 - LEU383	hbond	1.918	1.657	2.794
ARG499 - GLY140	other	1.819	1.409	0
GLU450 - LYS239	saltbr	3.415	4.103	61.078
MET496 - HSD141	hbond	3.321	2.197	20.16
LEU447 - LEU383	hbond	1.804	1.212	14.371
SER554 - ASP183	hbond	1.683	1.447	1.796
PHE335 - LEU152	hydrophobic	1.698	1.318	0
SER469 - SER211	hbond	1.03	0.663	3.992
PHE335 - PHE153	other	1.469	0.741	0
ARG499 - HSD141	hbond	1.899	0.968	0.998
ASP473 - SER211	hbond	2.791	0.078	33.134
ARG622 - PRO372	other	1.469	0.917	0
PRO336 - PHE154	hydrophobic	1.705	1.132	0
PRO511 - PHE216	hydrophobic	3.013	2.662	0
ARG467 - ASP190	saltbr	3.054	2.262	52.695
ASP332 - PHE154	hbond	1.812	0.097	42.715
LYS425 - ARG168	other	1.744	0.924	0
ASN485 - CYS158	hbond	1.988	1.477	26.148
VAL475 - HSD163	hbond	2.335	0.139	20.559
ASP462 - ARG269	saltbr	3.952	3.243	52.295
GLU626 - LYS368	saltbr	2.375	2.717	49.701
VAL459 - GLN275	other	1.006	0.583	0
ASP460 - ARG269	hbond	1.495	0.134	35.729
PRO421 - LEU169	hbond	1.611	1.384	2.794
LYS457 - HSD276	hbond	1.16	0.045	10.978
PRO421 - LEU167	other	1.269	0.825	0
PRO420 - TYR131	hbond	1.934	0.111	22.156
LYS544 - ASP244	saltbr	3.467	3.766	50.699
ASP334 - PHE154	other	1.713	0.018	0
HSD513 - PHE216	other	1.321	0	0
ASP334 - ARG146	saltbr	1.836	0	34.531
LYS446 - LEU383	hbond	2.727	0	34.93
PHE437 - TYR194	hbond	1.121	0	4.99
SER510 - LYS212	hbond	1.581	0	7.984
GLN377 - ARG356	hbond	1.52	0	22.555
TYR541 - PRO366	hbond	1.294	0	0.798
GLN377 - ASN355	hbond	1.369	0	8.184
LYS544 - GLU233	saltbr	1.008	0	23.952
LYS544 - GLU237	saltbr	1.096	0	21.158
