## Supplementary material for "Structural conformations of intrinsically disordered proteins of podocyte slit-diaphragm": Table S4 - N.Nephrin - N.NEPH1 complex

### Sheet: WT - WT
Interactions were identified using Pycontact with default parameters: a hydrogen bond threshold of 2.5 Å and a minimum interaction mean score of 1.
The simulations comprised a total duration of 100 ns (1000 frames), and the interactions are arranged based on total time.
Interactions	Contact Type	Mean Score	Median Score	HBond Percentage
GLY145 - GLN36	hbond	5.07	5.144	3.097
GLY145 - VAL33	hbond	3.304	3.404	93.207
THR146 - GLN36	hbond	4.298	4.364	73.327
MET147 - VAL33	hydrophobic	1.922	1.836	0
PHE232 - GLN36	other	2.027	2.063	0
THR233 - GLN36	hbond	7.071	7.123	80.919
SER901 - ARG111	hbond	4.776	4.808	98.601
GLY145 - VAL32	other	3.291	3.372	0
TYR894 - ARG110	hbond	9.154	9.503	0.799
TYR894 - ARG111	hbond	3.306	3.25	28.372
HSD862 - ARG108	hbond	6.853	6.991	0.1
LYS229 - ARG37	hbond	5.805	6.226	54.945
MET147 - ALA206	other	1.349	1.381	0
LEU778 - LEU172	hydrophobic	1.531	1.363	0
LEU829 - LEU172	hydrophobic	1.29	1.186	0
THR860 - ALA106	hbond	2.277	2.09	0.1
PRO824 - GLN184	other	2.379	2.229	0
SER231 - ARG37	hbond	4.395	5.405	70.829
PRO81 - LEU11	hydrophobic	1.621	1.476	0
ARG82 - PHE15	other	2.94	2.587	0
TYR894 - GLU26	hbond	2.397	1.825	35.764
ARG827 - SER169	hbond	3.207	3.075	23.876
PRO81 - PHE15	hydrophobic	2.833	2.599	0
VAL899 - ARG111	hbond	3.502	3.684	39.261
MET147 - ILE207	hydrophobic	1.342	1.109	0
TYR894 - SER109	other	2.412	2.194	0
LEU903 - ARG108	other	1.61	1.461	0
PRO134 - GLN82	hbond	1.993	1.675	3.497
ARG864 - GLU99	saltbr	5.798	7.564	78.322
ALA230 - ARG37	other	1.714	1.874	0
GLU780 - LYS174	saltbr	4.985	4.824	49.95
GLN661 - PRO138	other	1.294	0.968	0
LEU829 - THR170	other	1.741	1.606	0
ARG864 - ARG111	hbond	1.584	1.165	0.2
GLN661 - LEU186	hbond	1.174	0.967	0.999
GLN896 - ARG111	hbond	8.641	9.847	72.827
ASN235 - ILE207	other	1.011	0.757	0
PRO135 - GLN82	hbond	1.908	2.118	51.748
LYS136 - GLN25	hbond	2.157	1.661	5.594
ARG864 - ARG108	other	2.023	0.279	0
GLN661 - ASN188	hbond	2.51	2.526	31.568
GLY779 - LYS174	hbond	2.124	0.996	14.486
PRO824 - ASN140	hbond	1.421	0.778	0.1
GLN994 - MET62	hbond	2.029	1.796	0.1
SER858 - GLN20	hbond	1.746	1.118	20.48
THR856 - SER16	hbond	1.707	0.923	13.487
PRO81 - SER12	other	1.103	0.485	0
ARG827 - GLU171	saltbr	3.298	1.708	40.559
GLN994 - ILE50	other	1.768	1.251	0
ASN708 - ASN188	hbond	1.393	0.286	16.284
GLU780 - ASP175	other	1.343	0.366	0
GLN896 - ARG110	hbond	2.277	1.881	0.5
ASN908 - GLN17	hbond	1.679	0.524	18.182
GLU225 - SER77	hbond	2.363	0.564	38.262
GLN815 - GLU171	hbond	1.32	0.066	20.38
TRP289 - VAL197	hydrophobic	2.239	1.048	0
THR149 - SER209	hbond	1.06	0.041	12.687
ASN564 - VAL312	other	1.017	0.304	0
THR566 - VAL311	hbond	1.943	0.555	27.672
LEU137 - ASN84	other	1.594	0.35	0
ASN553 - VAL330	other	1.133	0.278	0
HSD293 - GLU212	hbond	3.374	0.022	12.388
GLN994 - THR103	hbond	1.097	0.02	3.696
TRP289 - SER214	hbond	1.927	0	2.198
ASN908 - ASP13	hbond	1.152	0	12.687
HSD293 - LYS211	hbond	1.213	0	4.695
ARG496 - GLU265	saltbr	1.239	0	14.386

### Sheet: N.Nephrin (C265R) - N.NEPH1
Interactions were identified using Pycontact with default parameters: a hydrogen bond threshold of 2.5 Å and a minimum interaction mean score of 1.
The simulations comprised a total duration of 50 ns (500 frames), and the interactions are arranged based on total time.
Interactions	Contact Type	Mean Score	Median Score	HBond Percentage
GLU45 - LEU45	other	2.176	2.019	0
ARG82 - PHE15	other	5.764	5.51	0
GLU99 - PHE15	other	2.957	2.853	0
PRO134 - GLN82	other	1.852	1.687	0
LYS136 - GLN25	hbond	4.197	4.085	0.605
GLY145 - VAL32	other	2.946	2.973	0
GLY145 - GLN36	hbond	4.056	3.713	6.855
GLY145 - VAL33	hbond	3.757	3.807	96.169
THR146 - GLN36	hbond	4.59	4.613	78.831
LYS229 - ARG37	hbond	6.893	6.863	88.306
ALA230 - ARG37	hbond	2.57	2.574	0.202
SER231 - ARG37	hbond	5.813	5.844	97.984
PHE232 - GLN36	other	1.945	1.981	0
THR233 - GLN36	hbond	6.977	6.983	84.476
LEU778 - LEU172	hydrophobic	1.833	1.58	0
PRO824 - GLN184	other	2.601	2.574	0
TYR894 - ARG111	hbond	3.924	3.85	35.685
TYR894 - ARG110	other	9.1	9.063	0
GLN896 - ARG111	hbond	9.754	10.253	91.734
VAL899 - ARG111	hbond	4.083	3.918	66.935
SER901 - ARG111	hbond	5.024	5.087	99.798
LEU137 - PRO41	hydrophobic	1.617	1.477	0
MET147 - VAL33	hydrophobic	1.47	1.335	0
MET147 - GLN36	other	1.772	1.628	0
ALA226 - GLY76	other	1.76	1.591	0
GLN661 - ASN188	hbond	3.278	3.362	63.71
ARG827 - SER169	hbond	4.807	4.954	54.234
GLY46 - ASN46	hbond	2.891	2.678	6.048
VAL44 - ALA80	other	1.493	1.177	0
ARG864 - ARG108	hbond	4.341	4.013	0.403
MET147 - ALA206	other	1.089	1.037	0
LEU829 - THR170	other	2.046	1.929	0
HSD862 - ARG108	hbond	5.06	5.25	57.661
GLY897 - ARG111	hbond	1.406	0.943	6.653
PRO81 - ILE8	hydrophobic	1.223	1.015	0
ALA100 - PHE15	hydrophobic	1.516	1.384	0
LEU137 - VAL39	hydrophobic	1.707	1.595	0
LEU551 - VAL311	hydrophobic	2.562	2.527	0
TYR894 - GLU26	hbond	3.496	4	56.653
PRO81 - SER12	hbond	1.733	1.443	1.008
PRO81 - LEU11	hydrophobic	1.264	1.154	0
GLY662 - PRO138	other	1.351	1.289	0
TYR894 - SER109	other	2.151	2.024	0
PRO824 - ASN140	other	2.402	2.123	0
GLN661 - LEU186	hbond	1.403	1.131	2.016
GLN661 - PRO138	other	1.316	1.07	0
GLN815 - THR170	hbond	1.151	0.78	34.476
GLY662 - ASN188	hbond	1.018	0.931	0.202
THR566 - VAL311	hbond	3.052	3.282	43.952
ALA823 - LEU186	other	1.109	0.949	0
ASN553 - VAL330	other	1.66	1.415	0
PRO135 - GLN25	hbond	2.696	3.037	78.226
ASN564 - VAL312	other	1.251	0.97	0
THR860 - ALA106	other	1.002	0.813	0
MET147 - PRO208	hydrophobic	1.377	1.155	0
GLN896 - ARG110	hbond	3.267	3.039	3.629
LEU903 - ALA106	other	1.258	1.199	0
PRO887 - GLN17	hbond	3.169	2.894	16.331
GLU780 - LYS174	saltbr	5.056	4.745	42.137
ILE77 - LEU4	hydrophobic	1.03	0.737	0
PRO134 - GLN25	hbond	1.116	1.082	0.403
LEU224 - GLN82	other	1.117	0.677	0
PRO284 - ARG196	hbond	2.825	2.595	3.024
PRO825 - GLN184	hbond	1.225	0.693	5.847
THR287 - GLU216	hbond	4.756	5.226	50.806
THR287 - GLY195	hbond	1.533	1.651	1.008
HSD862 - ALA106	other	1.31	0.822	0
ASN547 - SER279	other	2.993	2.799	0
PRO81 - PHE15	other	1.008	0.278	0
THR287 - VAL197	hbond	1.846	1.868	0.202
ASN708 - ASN188	hbond	1.192	0.653	12.903
PRO887 - ASP13	other	1.991	1.762	0
GLY779 - LYS174	other	1.44	0.762	0
ASN908 - SER16	hbond	2.271	1.974	36.694
GLU225 - SER77	hbond	1.359	0.423	5.444
ILE77 - LEU5	hydrophobic	1.13	0.685	0
SER858 - GLN20	hbond	1.624	1.224	19.758
ASN547 - GLU283	hbond	1.94	0.881	19.153
GLU663 - GLY136	other	1.157	0.349	0
TRP289 - SER214	hbond	1.081	0.542	4.032
THR549 - THR282	hbond	1.638	0.691	24.194
ASN235 - PRO208	other	2.154	2.327	0
ARG827 - GLU171	saltbr	4.072	4.969	57.863
ASN553 - ASN354	hbond	1.45	0.62	10.484
THR890 - GLN17	hbond	1.907	0.951	9.879
ARG496 - ASP266	saltbr	4.43	2.823	47.984
GLU780 - ASP175	other	1.214	0.176	0
ASN547 - THR282	hbond	1.052	0.354	13.71
ARG888 - GLN17	hbond	1.993	0.139	17.944
PRO73 - TRP7	hydrophobic	1.154	0.201	0
TYR889 - GLN17	hbond	1.46	0.23	10.081
ARG495 - HSD268	hbond	2.223	0.892	40.927
GLN283 - ARG196	hbond	1.533	0.153	27.621
LEU392 - ARG271	other	1.175	0.132	0
PRO491 - HSD268	other	1.458	0.309	0
GLN492 - HSD268	hbond	1.534	0.133	3.226
ARG495 - GLU265	saltbr	1.505	0	7.46
ARG496 - GLU265	saltbr	1.018	0	15.524
HSD320 - ASP159	hbond	1.265	0	0.202

### Sheet: N.Nephrin - N.NEPH1 (R440C)
Interactions were identified using Pycontact with default parameters: a hydrogen bond threshold of 2.5 Å and a minimum interaction mean score of 1.
The simulations comprised a total duration of 50 ns (500 frames), and the interactions are arranged based on total time.
Interactions	Contact Type	Mean Score	Median Score	HBond Percentage
ARG82 - PHE15	other	4.922	4.77	0
GLY145 - GLN36	hbond	4.786	4.702	5.21
GLY145 - VAL32	other	3.316	3.366	0
GLY145 - VAL33	hbond	3.489	3.612	92.786
MET147 - VAL33	hydrophobic	1.55	1.428	0
LYS229 - ARG37	hbond	6.635	6.733	68.136
ALA230 - ARG37	other	2.294	2.312	0
SER231 - ARG37	hbond	5.781	5.885	98.798
PHE232 - GLN36	other	2.203	2.222	0
THR566 - VAL311	hbond	2.404	1.992	12.224
ARG827 - SER169	hbond	3.396	3.244	22.244
HSD862 - ARG108	other	5.943	5.551	0
ARG864 - GLU99	saltbr	7.365	7.568	100
ARG864 - ARG111	hbond	2.221	2.155	0.401
TYR894 - ARG111	hbond	3.579	3.501	25.651
TYR894 - ARG110	other	7.955	8.091	0
GLN896 - ARG111	hbond	14.619	15.219	100
GLY897 - SER97	other	2.389	2.324	0
GLY897 - ARG111	other	1.281	1.213	0
VAL899 - ARG111	hbond	4.98	5.024	72.745
SER901 - ARG111	hbond	5.069	5.109	100
THR233 - GLN36	hbond	6.346	6.746	57.715
THR860 - ALA106	hbond	2.279	2.201	2.605
ARG864 - ARG108	other	5.6	5.781	0
GLU99 - PHE15	other	2.929	2.927	0
PRO824 - GLN184	other	2.456	2.39	0
LEU829 - THR170	other	2.197	1.986	0
LEU778 - LEU172	hydrophobic	1.43	1.196	0
LEU214 - GLN36	other	1.05	0.995	0
MET147 - ALA206	other	1.3	1.244	0
PRO134 - GLN82	other	1.746	1.561	0
PRO81 - LEU11	hydrophobic	1.531	1.46	0
THR146 - GLN36	hbond	3.691	3.794	69.94
GLN661 - ASN188	hbond	2.885	3.31	45.892
PRO81 - SER12	hbond	2.393	2.144	0.401
ALA226 - GLY76	other	1.409	1.286	0
TYR894 - SER109	other	2.349	2.477	0
GLN661 - LEU186	hbond	1.589	1.294	2.405
ALA823 - LEU186	other	1.295	1.102	0
LEU829 - LEU172	hydrophobic	1.093	0.986	0
GLY662 - PRO138	other	1.432	1.463	0
PRO81 - ILE8	hydrophobic	1.201	1.042	0
GLN896 - ARG110	hbond	3.792	3.818	1.202
ILE77 - ILE8	hydrophobic	1.259	1.151	0
PRO81 - PHE15	other	2.14	1.949	0
TYR894 - GLU26	hbond	2.162	1.128	33.667
PRO824 - ASN140	other	1.952	1.495	0
THR549 - THR282	hbond	1.353	0.97	4.609
ASN564 - VAL330	other	1.195	0.977	0
GLY662 - ASN188	hbond	1.267	1.097	0.2
ALA100 - PHE15	hydrophobic	1.132	0.975	0
GLU780 - LYS174	saltbr	4.883	4.734	40.681
SER858 - GLN20	hbond	2.167	1.859	22.846
GLU663 - ASN188	hbond	1.799	0.826	23.647
GLU45 - LEU45	other	1.52	1.32	0
GLN661 - PRO138	other	1.272	1.027	0
GLY46 - ASN46	hbond	1.691	1.456	0.802
ILE77 - LEU4	hydrophobic	1.222	0.994	0
VAL44 - ALA80	other	1.252	0.931	0
ASN547 - THR282	hbond	1.494	1.097	29.86
THR149 - SER209	hbond	1.477	0.864	22.445
ALA907 - GLN17	other	1.048	0.896	0
ILE77 - LEU5	hydrophobic	1.285	0.896	0
LYS229 - GLU86	saltbr	1.027	0.14	11.623
GLU225 - SER77	hbond	1.277	0.47	8.016
TRP289 - SER214	hbond	1.984	1.75	1.202
GLY779 - LYS174	other	1.728	1.297	0
PRO825 - GLN184	hbond	1.001	0.305	7.816
GLN994 - MET62	other	2.086	1.988	0
GLN994 - THR103	hbond	1.81	1.434	7.415
ASN547 - GLU283	hbond	1.328	0.462	5.812
ASN708 - ASN188	hbond	1.575	0.744	16.433
PHE599 - PHE262	hydrophobic	2.989	2.546	0
ALA995 - MET62	other	1.218	1.096	0
LEU551 - PHE281	hydrophobic	1.056	0.594	0
TRP289 - VAL197	hydrophobic	4.129	4.021	0
PRO992 - MET62	other	1.036	0.767	0
GLU663 - GLY136	hbond	1.233	0.232	0.401
THR856 - SER16	hbond	1.628	0.733	13.828
GLN994 - ILE50	other	2.199	1.576	0
ASN908 - ASP13	hbond	1.739	0.433	23.848
LYS136 - GLN25	hbond	1.779	1.044	0.802
ASN908 - GLN17	hbond	1.287	0.226	10.621
GLU780 - ASP175	other	1.202	0.127	0
GLN994 - GLU104	hbond	1.073	0.128	8.617
PRO970 - GLU104	other	1.026	0.124	0
HSD293 - GLU212	hbond	1.715	0.063	4.609
GLU292 - ARG124	saltbr	3.748	4.457	50.501
ASN564 - ASN354	hbond	2.401	1.283	7.615
SER607 - VAL330	other	1.061	0.768	0
THR546 - PHE262	other	1.087	0.142	0
ASN553 - PRO336	other	2.022	0.51	0
TRP289 - GLU216	other	1.071	0.012	0
HSD293 - LYS211	hbond	1.322	0.016	12.024
ASN553 - LEU337	hbond	1.504	0	15.832
ASN908 - SER16	hbond	1.102	0	21.443
ASN547 - GLY260	hbond	1.33	0	13.026
ASN553 - VAL330	other	1.245	0	0
ASN553 - ASN354	hbond	1.407	0	13.026
ARG827 - GLU171	saltbr	1.103	0	17.836
ARG483 - GLU265	saltbr	1.586	0	21.844
