## Supplementary material for "Structural conformations of intrinsically disordered proteins of podocyte slit-diaphragm": Table S5 - C.NEPH1 - C.Nephrin complex

### Sheet: WT - WT
Interactions were identified using Pycontact with default parameters: a hydrogen bond threshold of 2.5 Å and a minimum interaction mean score of 1.
The simulations comprised a total duration of 100 ns (1000 frames), and the interactions are arranged based on total time.
Interactions	Contact Type	Mean Score	Median Score	HBond Percentage
TYR622 - ALA1188	hbond	4.054	4.163	38.761
ARG609 - ASN1112	hbond	2.968	2.877	5.395
LEU621 - ALA1188	hbond	4.952	4.864	95.604
ARG609 - TYR1114	hbond	5.709	5.592	0.999
VAL620 - ALA1188	other	2.385	2.389	0
ARG609 - ARG1111	hbond	3.97	3.674	1.099
VAL620 - TRP1189	hydrophobic	3.401	3.17	0
TYR622 - TRP1189	other	1.189	0.873	0
PRO628 - VAL1179	other	1.941	1.893	0
TYR622 - GLY1190	other	3.936	3.963	0
GLY629 - TYR1176	hbond	4.769	4.71	0.599
PRO630 - TYR1176	hbond	4.756	4.482	85.514
TYR625 - TYR1183	hbond	3.318	2.924	0.1
TYR622 - PRO1191	hbond	3.462	2.959	4.595
ASN607 - ARG1111	hbond	3.094	3.045	63.337
PRO628 - TYR1176	other	1.272	1.007	0
VAL608 - GLU1115	other	1.5	1.276	0
PRO628 - LEU1175	other	1.912	2.046	0
ARG609 - GLU1115	hbond	2.007	1.617	0.699
ARG626 - VAL1179	other	1.323	1.049	0
GLY629 - LEU1175	hbond	1.814	2.011	84.715
ALA627 - VAL1179	other	1.15	0.978	0
ARG640 - LEU1175	other	3.063	2.985	0
ARG640 - HSD1174	hbond	3.338	3.446	0.4
VAL608 - GLU1116	hbond	3.191	2.977	7.992
SER639 - TYR1176	hbond	1.705	1.393	7.892
ARG640 - PRO1172	hbond	4.685	5.486	64.835
ARG640 - GLY1173	hbond	2.089	1.65	9.391
ALA610 - TYR1114	hbond	2.131	2.404	65.534
PHE633 - HSD1174	other	4.542	4.541	0
ARG609 - GLU1116	saltbr	1.884	1.059	15.285
ARG640 - GLU1178	saltbr	6.406	7.858	80.22
ARG618 - TRP1189	hbond	3.583	1.853	0.599
PRO630 - HSD1174	hbond	3.451	3.499	0.4
LEU621 - ARG1111	hbond	3.556	2.999	4.595
SER639 - HSD1174	hbond	1.874	0.86	37.063
SER638 - PHE1171	hbond	3.648	3.97	51.249
ARG636 - PHE1171	hbond	4.104	3.143	0.4
VAL620 - ARG1111	hbond	2.701	2.881	19.88
ALA610 - ASN1112	hbond	3.674	3.704	53.546
ALA619 - TRP1189	other	1.758	1.282	0
ALA610 - GLU1115	hbond	1.594	1.276	0.4
TYR701 - PRO1184	hydrophobic	2.744	1.983	0
HSD611 - ARG1111	hbond	2.823	2.859	32.967
SER639 - GLY1173	other	1.046	0.306	0
SER638 - GLY1173	hbond	2.053	2.071	0.2
ARG626 - TYR1183	hbond	3.687	3.609	55.944
PRO637 - PHE1171	hbond	2.541	2.506	37.363
LEU621 - PRO1185	hydrophobic	1.171	0.901	0
ARG735 - MET1198	hbond	2.987	2.575	22.178
TYR622 - ARG1111	hbond	2.171	1.61	28.971
GLU612 - ASN1112	hbond	2.855	1.618	27.473
PRO702 - TYR1183	hydrophobic	2.126	1.655	0
PHE633 - PHE1171	hydrophobic	1.731	1.473	0
TYR653 - PRO1172	other	1.091	0.752	0
SER654 - ALA1170	hbond	1.273	0.941	0.999
SER616 - ARG1109	hbond	1.423	0.133	14.486
PRO702 - GLU1180	other	1.042	0.377	0
ARG636 - MET1169	hbond	2.08	1.434	31.768
ARG626 - SER1117	hbond	1.903	1.863	5.594
TYR701 - TYR1183	hbond	4.536	3.67	0.899
HSD611 - THR1182	hbond	2.611	1.977	0.999
SER654 - PRO1172	other	1.239	0.597	0
PHE695 - TYR1193	hbond	1.501	0.584	1.299
GLU597 - TRP1189	hbond	1.923	1.195	17.183
ALA619 - ARG1109	other	1.468	1.21	0
SER654 - PHE1171	hbond	1.214	0.554	4.795
LYS599 - TRP1189	hbond	2.024	0.464	10.29
ARG735 - GLY1199	hbond	1.209	0.048	17.582
SER617 - ARG1109	hbond	1.275	0.28	19.481
ARG626 - GLU1116	saltbr	3.14	3.353	53.846
PRO694 - GLN1197	hbond	1.98	0.906	0.3
ALA610 - ARG1111	hbond	1.88	1.068	0.2
TYR596 - TRP1189	hbond	5.227	1.811	0.4
PHE736 - MET1198	other	1.132	0.711	0
ARG566 - TYR1210	hbond	3.064	0.819	2.098
HSD742 - LEU1192	hbond	2.339	0.577	1.399
ARG640 - GLU1115	saltbr	3.514	2.904	52.448
GLY656 - SER1131	hbond	2.032	1.785	49.55
GLU612 - ARG1109	saltbr	1.059	0.099	3.796
ARG735 - GLN1197	hbond	1.856	0.077	9.491
TYR653 - GLU1178	hbond	1.629	0.034	26.174
ILE571 - TYR1210	hydrophobic	1.637	0.151	0
PRO547 - ARG1214	hbond	1.139	0.06	1.798
ARG655 - GLU1115	saltbr	2.049	0.342	37.762
ALA570 - GLN1211	hbond	1.07	0.045	2.298
SER692 - GLN1197	hbond	2.064	0.387	16.783
ARG655 - SER1131	other	1.797	1.09	0
HSD693 - GLN1197	hbond	1.5	0.175	0.3
ARG636 - GLU1167	hbond	2.236	0.076	7.892
GLY656 - THR1132	hbond	1.227	0.029	0.1
ARG593 - LEU1192	other	1.116	0.051	0
ARG522 - ASP1218	saltbr	2.882	0.012	32.368
ARG735 - ASP1202	saltbr	1.227	0.011	0.999
TYR572 - TYR1210	hbond	2.191	0.03	3.097
TYR606 - PRO1191	hydrophobic	1.115	0.009	0
PRO615 - ARG1109	hbond	2.032	0	35.065
ALA627 - SER1117	hbond	1.35	0	44.955
ARG614 - ARG1109	hbond	2.842	0	10.19
TYR738 - TRP1205	hbond	1.772	0	4.995
TYR687 - GLN1197	hbond	1.173	0	5.195
TYR622 - TYR1193	hbond	1.271	0	4.595
SER616 - ASP1108	hbond	1.504	0	11.688
TYR738 - VAL1196	hbond	1.603	0	0.4
ARG655 - THR1129	hbond	1.339	0	0.599
ALA619 - ASP1108	hbond	1.108	0	1.698
LEU585 - TYR1217	hydrophobic	1.071	0	0
TYR521 - TYR1217	hydrophobic	2.97	0	0
TYR738 - GLU1207	hbond	1.34	0	1.099
TYR687 - GLY1199	hbond	1.11	0	0.2
ARG626 - GLN1118	hbond	1.033	0	2.298
ARG523 - PHE1234	hbond	2.335	0	1.898
TYR738 - TRP1201	hbond	1.835	0	0.999
TYR704 - GLU1180	hbond	1.393	0	24.675
SER740 - ASP1194	hbond	1.027	0	9.59
ARG523 - GLU1235	hbond	2.904	0	37.662
LEU520 - GLU1235	hbond	2.809	0	40.46
TYR572 - GLN1211	hbond	1.634	0	4.895
GLU546 - ARG1214	saltbr	1.305	0	16.583
TYR687 - PRO1200	hydrophobic	1.195	0	0
ARG522 - GLU1235	hbond	1.764	0	5.295
TYR738 - ASP1208	hbond	1.317	0	22.677
PHE736 - TRP1201	hbond	1.898	0	21.878
TYR606 - ARG1111	other	1.892	0	0
THR739 - GLU1207	hbond	1.922	0	20.38
ARG735 - TRP1201	hbond	1.659	0	17.582
GLY728 - GLN1118	hbond	1.35	0	1.499
SER617 - ASP1108	hbond	1.842	0	34.366
SER617 - GLU1107	hbond	1.11	0	22.877
HSD742 - ASP1194	hbond	2.217	0	21.878
HSD611 - ARG1181	hbond	1.001	0	13.886
PHE736 - ASP1202	hbond	1.653	0	18.482
PRO663 - GLU1136	hbond	1.254	0	32.567
ARG655 - ASP1124	saltbr	2.776	0	32.168
PRO665 - ARG1160	other	1.004	0	0
GLY662 - GLU1136	hbond	1.058	0	0.4
PRO663 - ALA1135	other	1.297	0	0
TYR730 - GLN1118	hbond	1.188	0	3.197
PRO726 - GLN1118	hbond	1.187	0	6.394
GLU664 - ARG1160	saltbr	1.655	0	19.181
ARG618 - ARG1109	hbond	1.263	0	0.699
ARG655 - THR1125	hbond	1.066	0	0.4
LEU520 - GLU1228	hbond	2.263	0	29.471
ILE727 - TRP1119	other	1.045	0	0
TYR521 - GLU1228	hbond	1.979	0	27.872
ARG522 - GLU1228	hbond	1.611	0	21.678
ARG522 - ASP1230	hbond	1.157	0	1.798
SER743 - TYR1193	other	1.245	0	0
ARG522 - PRO1229	hbond	1.011	0	4.396
ARG593 - ASP1194	saltbr	1.468	0	19.78
ARG640 - ASP1124	saltbr	1.016	0	17.283
ASP600 - ARG1089	saltbr	1.533	0	14.885

### Sheet: C.NEPH1 (S573L) - C.Nephrin
Interactions were identified using Pycontact with default parameters: a hydrogen bond threshold of 2.5 Å and a minimum interaction mean score of 1.
The simulations comprised a total duration of 50 ns (500 frames), and the interactions are arranged based on total time.
Interactions	Contact Type	Mean Score	Median Score	HBond Percentage
ASN607 - ARG1111	hbond	3.679	3.55	84.032
VAL608 - GLU1116	other	4.054	3.953	0
ARG609 - ARG1111	hbond	5.772	5.69	0.399
ARG609 - TYR1114	hbond	6.019	5.903	0.399
ARG609 - ASN1112	hbond	2.556	2.478	0.599
ALA610 - TYR1114	hbond	2.711	2.848	89.421
ALA610 - ARG1111	other	4.011	4.086	0
ALA610 - ASN1112	hbond	6.679	6.448	99.002
ARG614 - ARG1109	hbond	5.28	5.045	0.399
PRO615 - ARG1109	hbond	5.501	5.252	99.8
SER616 - ASP1108	hbond	3.185	3.218	28.743
SER617 - ASP1108	hbond	5.386	5.373	96.008
VAL620 - ALA1188	other	2.757	2.798	0
LEU621 - ARG1111	hbond	5.652	5.346	1.198
LEU621 - ALA1188	hbond	4.449	4.261	91.617
TYR622 - ALA1188	hbond	4.712	4.615	55.888
TYR622 - TRP1189	other	1.887	1.668	0
TYR622 - GLY1190	other	4.415	4.498	0
TYR622 - PRO1191	hydrophobic	2.883	2.808	0
ARG626 - TYR1183	hbond	3.542	3.607	99.002
ARG626 - SER1117	hbond	2.807	2.812	1.397
ARG626 - VAL1179	other	1.244	1.264	0
ALA627 - VAL1179	other	1.783	1.559	0
PRO628 - VAL1179	other	2.018	1.875	0
PRO628 - LEU1175	other	2.172	2.18	0
PRO628 - TYR1176	other	1.507	1.306	0
GLY629 - LEU1175	hbond	2.072	2.142	96.008
GLY629 - TYR1176	other	4.696	4.384	0
PRO630 - TYR1176	hbond	4.742	4.438	95.409
PHE633 - HSD1174	other	5.153	5.036	0
PRO637 - ALA1170	other	2.786	2.757	0
PRO637 - PHE1171	hbond	4.369	4.362	98.204
SER638 - PHE1171	hbond	5.317	5.156	93.413
SER638 - GLY1173	hbond	2.297	2.257	0.399
ARG640 - GLY1173	hbond	4.022	4.093	37.325
ARG640 - PRO1172	hbond	5.667	5.744	74.052
ARG640 - HSD1174	other	3.324	3.3	0
ARG640 - GLU1178	saltbr	8.58	8.678	100
ARG640 - LEU1175	other	4.454	4.526	0
ARG640 - GLU1115	saltbr	7.349	7.776	100
SER654 - PRO1172	other	2.695	2.547	0
ARG655 - SER1131	other	2.884	2.758	0
ARG655 - GLU1115	saltbr	4.801	4.706	95.409
PRO663 - ALA1135	other	3.991	3.759	0
PRO663 - GLU1136	hbond	3.721	3.768	100
PRO665 - GLU1136	other	2.85	2.775	0
TYR701 - TYR1183	hydrophobic	6.317	5.526	0
ARG735 - ASP1202	saltbr	8.026	7.831	32.735
ARG735 - MET1198	hbond	4.532	4.308	82.036
VAL608 - GLU1115	other	1.3	1.071	0
ALA610 - GLU1115	other	1.939	1.679	0
TYR625 - TYR1183	hydrophobic	3.644	3.445	0
ALA627 - TYR1183	other	1.023	0.999	0
SER654 - PHE1171	hbond	1.75	1.487	7.585
GLY662 - GLU1136	hbond	3.149	3.071	0.599
TYR596 - TRP1189	hydrophobic	9.616	9.072	0
HSD611 - ARG1111	hbond	2.82	2.778	0.2
SER617 - GLU1107	hbond	2.897	3.022	64.271
ARG636 - PHE1171	other	2.881	2.236	0
GLU612 - VAL1110	hbond	1.598	1.598	0.399
GLU612 - ASN1112	hbond	4.896	5.078	55.09
ALA619 - ASP1108	hbond	2.456	2.573	1.198
VAL620 - TRP1189	hydrophobic	2.723	2.206	0
ALA627 - SER1117	hbond	2.531	2.671	88.623
GLY656 - SER1131	hbond	5.438	5.571	80.04
VAL620 - ARG1111	hbond	2.283	2.068	12.774
PRO630 - HSD1174	hbond	4.655	4.56	5.389
SER639 - TYR1176	hbond	1.19	1.159	3.393
GLY662 - GLU1134	hbond	1.53	1.519	0.998
GLU612 - ARG1109	saltbr	1.54	1.43	0
ARG655 - THR1133	other	2.491	2.293	0
TYR701 - PRO1184	hbond	3.494	3.242	0.399
ARG618 - ASP1108	hbond	1.261	0.718	0.2
ARG655 - THR1129	hbond	2.884	2.568	0.2
TYR622 - ARG1111	hbond	2.373	2.12	18.363
PRO702 - TYR1183	hydrophobic	2.269	1.882	0
HSD611 - THR1182	hbond	4.515	4.294	0.2
TYR653 - GLU1178	hbond	5.071	5.29	93.014
PHE695 - PRO1184	hydrophobic	1.244	1.196	0
ARG609 - GLU1115	other	1.572	1.158	0
ARG626 - GLU1116	saltbr	5.45	5.838	89.022
SER654 - THR1133	hbond	1.442	1.095	8.583
HSD611 - ASN1112	hbond	1.189	0.982	1.397
ALA619 - VAL1110	other	1.089	0.975	0
PHE633 - PHE1171	hydrophobic	3.992	3.128	0
LEU621 - PRO1185	hydrophobic	1.448	1.436	0
GLY656 - THR1133	other	1.111	0.946	0
GLY629 - GLN1118	hbond	1.913	1.739	0.599
ARG636 - GLU1165	hbond	3.65	2.991	17.964
ARG636 - MET1169	hbond	4.273	4.254	47.106
TYR661 - GLU1136	hbond	1.854	1.464	0.399
GLY656 - THR1132	hbond	3.377	3.51	2.196
TYR521 - LEU1227	hydrophobic	4.518	4.249	0
PHE695 - TYR1183	hydrophobic	1.569	1.133	0
TYR596 - GLY1187	other	1.855	1.5	0
GLU664 - ARG1160	saltbr	4.272	4.023	27.745
PRO726 - GLN1118	hbond	2.784	2.687	15.569
ALA658 - THR1133	hbond	1.939	1.872	0.2
PRO665 - ARG1160	other	1.381	1.098	0
TYR738 - MET1198	hbond	2.366	2.203	10.978
PRO665 - TYR1138	hydrophobic	1.091	0.955	0
ALA627 - GLN1118	hbond	1.297	1.186	23.154
PRO667 - GLY1164	other	1.879	1.951	0
ARG636 - GLU1167	hbond	2.571	2.498	23.752
SER617 - GLU1106	hbond	1.913	1.849	4.99
PHE736 - ASP1202	hbond	6.322	6.763	83.034
ARG735 - GLY1199	hbond	2.494	2.795	60.08
LYS599 - ASP1108	saltbr	4.739	5.251	80.24
TYR521 - GLU1228	hbond	4.824	4.65	85.828
LEU520 - GLU1228	hbond	6.199	6.851	87.625
THR666 - PHE1162	hbond	2.237	1.938	9.581
PRO667 - PHE1162	other	1.373	1.067	0
ALA619 - ARG1109	other	1.133	1.128	0
TYR738 - VAL1196	hbond	3.817	3.893	35.928
ALA698 - PRO1200	other	1.099	0.773	0
ARG636 - ASP1166	hbond	2.683	3.086	55.489
ARG618 - GLY1187	hbond	1.295	0.685	0.798
PRO702 - GLU1180	other	1.181	0.669	0
PHE736 - MET1198	hydrophobic	1.623	1.455	0
TYR687 - GLN1197	hbond	1.958	0.975	31.537
ALA658 - THR1132	hbond	1.216	1.005	0.399
TYR661 - PRO1137	hydrophobic	1.182	0.627	0
TYR687 - GLY1199	other	3.932	3.997	0
TYR708 - TRP1201	hbond	3.435	1.536	8.782
GLY697 - PRO1200	other	1.669	1.044	0
TYR708 - PRO1200	hydrophobic	2.21	1.685	0
GLU597 - LYS1100	saltbr	4.027	4.624	68.663
PRO665 - THR1163	hbond	2.096	1.851	7.984
SER659 - THR1133	hbond	1.116	0.891	18.762
TYR521 - THR1226	hbond	2.039	1.487	0.2
ARG593 - ASP1194	saltbr	4.187	4.162	61.477
VAL540 - TYR1217	hydrophobic	1.416	1.073	0
THR739 - TYR1193	other	2.663	2.45	0
SER692 - GLN1197	hbond	1.536	0.82	18.762
TYR684 - PRO1200	hydrophobic	1.096	0.657	0
MET598 - LEU1093	hydrophobic	1.111	0.737	0
TYR687 - PRO1200	hydrophobic	1.155	0.692	0
PHE690 - GLN1211	other	1.577	0.739	0
LYS599 - TRP1189	other	1.378	0.68	0
TYR687 - MET1198	hbond	1.334	0.512	0.2
GLY635 - GLU1165	hbond	2.73	2.44	44.311
TYR738 - TYR1193	hbond	2.114	0.781	0.998
THR666 - GLY1161	hbond	1.753	1.232	7.784
PHE736 - LEU1203	hydrophobic	1.47	0.821	0
ARG566 - ASP1218	saltbr	5.075	6.984	57.086
TYR738 - GLU1195	hbond	3.631	3.266	1.397
PHE690 - ASP1212	other	1.256	1.007	0
SER740 - TYR1193	hbond	2.095	0.842	0.399
ASN691 - GLN1197	hbond	1.047	0.302	6.587
GLU597 - TRP1189	hbond	1.141	0.32	1.397
PRO709 - TRP1201	hbond	1.001	0.191	8.184
TYR687 - TRP1205	hydrophobic	1.178	0.609	0
PHE690 - ARG1214	other	1.037	0.453	0
GLN710 - TRP1201	hbond	2.003	0.955	11.776
GLU595 - ARG1089	saltbr	4.989	4.038	32.934
GLN741 - TYR1193	hbond	1.74	0.674	2.794
TYR572 - GLU1195	hbond	1.345	0.569	10.978
PHE690 - VAL1220	hydrophobic	1.139	0.474	0
GLU595 - ARG1092	saltbr	5.009	6.901	58.483
GLU594 - GLY1187	hbond	1.579	0.211	31.337
TYR572 - VAL1196	hbond	1.759	0.892	0.2
ARG593 - LEU1192	hbond	1.756	0.248	2.994
TYR738 - GLN1197	hbond	1.014	0.538	11.976
TYR596 - ARG1089	hbond	2.494	1.68	45.908
ASN691 - ILE1216	other	1.311	0.788	0
ARG618 - SER1186	hbond	1.32	0.018	10.379
PRO694 - GLN1197	hbond	1.266	0.083	0.2
LEU573 - ASP1194	hbond	1.009	0.071	0.798
ASN691 - ARG1214	hbond	2.091	0.033	38.323
ARG522 - ASP1230	saltbr	2.581	0.025	30.14
ILE727 - TRP1119	other	1.487	0.014	0
ILE538 - TYR1217	hbond	3.471	0.336	0.599
MET753 - ARG1088	hbond	1.189	0.017	0.599
SER737 - TYR1193	hbond	1.135	0.008	2.994
GLY604 - ARG1111	hbond	1.331	0	36.327
TYR606 - PRO1191	hydrophobic	1.669	0	0
THR565 - PRO1213	hbond	1.05	0	0.399
THR565 - ARG1214	hbond	1.713	0	3.393
TYR605 - TRP1189	hbond	1.283	0	24.351
ARG593 - GLU1195	saltbr	1.155	0	13.573
TYR572 - ASP1194	hbond	1.147	0	10.379
MET598 - TRP1189	hydrophobic	1.062	0	0
ARG524 - GLN1219	hbond	1.485	0	10.18
LYS525 - ASP1225	saltbr	1.819	0	32.735
ASP591 - ARG1088	saltbr	1.694	0	26.547
GLY728 - GLN1118	hbond	1.026	0	11.976
HSD742 - TYR1193	hbond	1.103	0	1.397
HSD742 - LEU1192	hbond	1.073	0	5.988
TYR572 - GLN1197	hbond	1.179	0	2.994
LYS576 - TYR1210	other	1.881	0	0
ARG566 - ARG1214	hbond	1.03	0	0.2
GLU594 - SER1186	hbond	2.164	0	26.747
TYR730 - GLN1118	other	1.51	0	0
ARG566 - TYR1217	hbond	2.511	0	1.397
TYR687 - GLN1211	hbond	1.091	0	4.192
ARG523 - GLU1235	hbond	1.812	0	29.94
LEU520 - GLU1235	hbond	2.631	0	34.331
ARG522 - GLU1235	hbond	1.34	0	7.784
TYR661 - GLU1155	hbond	1.112	0	16.966
ARG523 - PHE1234	other	2.39	0	0
ASP591 - ARG1092	saltbr	1.204	0	15.968
PRO726 - TRP1119	hbond	1.61	0	11.377
ARG524 - ASP1225	saltbr	1.896	0	20.958
ARG524 - ASP1218	hbond	1.085	0	16.567
TYR572 - ILE1216	hydrophobic	1.034	0	0
CYS587 - TYR1210	hbond	1.564	0	3.792
VAL757 - ARG1091	hbond	1.927	0	15.968
HSD756 - GLN1087	hbond	1.308	0	3.194
ARG524 - ASP1223	saltbr	1.059	0	11.976
ASN686 - TYR1210	hbond	1.144	0	0.998

### Sheet: C.NEPH1 - C.Nephrin (G1161V)
Interactions were identified using Pycontact with default parameters: a hydrogen bond threshold of 2.5 Å and a minimum interaction mean score of 1.
The simulations comprised a total duration of 50 ns (500 frames), and the interactions are arranged based on total time.
Interactions	Contact Type	Mean Score	Median Score	HBond Percentage
LEU520 - GLU1228	hbond	8.023	8.257	99.601
TYR521 - GLU1228	hbond	7.225	7.292	86.826
TYR521 - LEU1227	hbond	5.415	4.437	0.399
ASN607 - ARG1111	hbond	3.406	3.469	72.655
VAL608 - GLU1116	other	4.099	4.016	0
ARG609 - TYR1114	hbond	6.863	6.708	0.399
ARG609 - ARG1111	hbond	5.134	4.993	3.593
ARG609 - ASN1112	other	2.685	2.736	0
ALA610 - TYR1114	hbond	2.601	2.689	90.02
ALA610 - ARG1111	other	4.004	3.971	0
ALA610 - ASN1112	hbond	6.483	6.342	98.204
ARG614 - ARG1109	hbond	6.104	5.876	0.399
PRO615 - ARG1109	hbond	5.475	5.315	99.8
SER616 - ASP1108	hbond	3.221	3.26	19.361
SER617 - ASP1108	hbond	5.805	5.771	95.01
VAL620 - ALA1188	other	2.39	2.303	0
VAL620 - TRP1189	hydrophobic	3.573	3.313	0
VAL620 - ARG1111	hbond	4.309	4.37	20.559
LEU621 - ALA1188	hbond	5.005	4.893	98.603
LEU621 - ARG1111	hbond	5.859	5.618	0.998
TYR622 - ARG1111	hbond	3.668	3.925	51.697
TYR622 - ALA1188	hbond	4.109	4.014	46.707
TYR622 - GLY1190	other	3.467	3.336	0
TYR622 - PRO1191	hbond	5.51	5.417	10.18
TYR625 - TYR1183	hbond	3.937	3.879	0.2
ARG626 - TYR1183	hbond	3.507	3.57	99.401
PRO628 - VAL1179	other	2.023	1.944	0
PRO628 - LEU1175	other	2.307	2.338	0
PRO628 - TYR1176	other	1.405	1.259	0
GLY629 - LEU1175	hbond	2.012	2.063	98.204
GLY629 - TYR1176	hbond	4.921	4.866	0.2
GLY629 - GLN1118	other	2.446	2.214	0
PRO630 - HSD1174	hbond	4.569	4.547	0.599
PRO630 - TYR1176	hbond	4.774	4.547	97.804
PHE633 - HSD1174	other	5.831	5.918	0
ARG636 - PHE1171	other	3.679	2.915	0
PRO637 - ALA1170	other	2.656	2.707	0
PRO637 - PHE1171	hbond	4.253	4.236	98.802
SER638 - PHE1171	hbond	6.074	5.916	98.403
SER638 - GLY1173	hbond	2.277	2.196	0.2
ARG640 - GLY1173	hbond	4.955	5.054	63.074
ARG640 - HSD1174	other	3.239	3.198	0
ARG640 - PRO1172	hbond	5.285	5.383	54.291
ARG640 - GLU1178	saltbr	8.283	8.397	100
ARG640 - LEU1175	other	4.35	4.369	0
ARG640 - GLU1115	saltbr	7.482	7.815	100
SER654 - PRO1172	other	2.545	2.446	0
ARG655 - SER1131	hbond	3.191	3.024	0.2
ARG655 - GLU1115	saltbr	5.648	5.463	99.401
GLY656 - SER1131	hbond	4.806	4.561	95.01
PRO663 - ALA1135	other	3.839	3.672	0
PRO663 - GLU1136	hbond	3.788	3.792	99.8
TYR701 - TYR1183	hydrophobic	6.073	5.011	0
ALA610 - GLU1115	other	1.629	1.393	0
GLU612 - VAL1110	other	1.665	1.641	0
PRO665 - GLU1136	other	3.175	3.028	0
PRO726 - GLN1118	hbond	3.295	3.251	12.974
ARG522 - GLU1228	hbond	6.64	7.283	88.423
ASP613 - ARG1109	other	1.788	1.867	0
SER654 - PHE1171	other	1.171	0.992	0
ARG655 - THR1133	hbond	2.608	2.384	0.399
SER692 - GLN1197	hbond	3.934	3.154	27.745
PRO702 - TYR1183	other	3.524	3.453	0
VAL608 - GLU1115	other	1.204	0.897	0
GLU612 - ASN1112	hbond	5.907	6.055	61.876
ARG626 - SER1117	other	2.592	2.464	0
ALA627 - VAL1179	other	1.479	1.208	0
PRO663 - GLU1134	other	1.173	1.166	0
GLY656 - THR1133	other	1.36	1.269	0
PRO665 - ARG1160	other	1.518	1.198	0
GLU612 - ARG1109	saltbr	1.519	1.548	0
ALA619 - VAL1110	other	1.233	1.183	0
GLY662 - GLU1136	other	3.044	2.963	0
SER616 - ARG1109	hbond	1.957	1.005	27.345
TYR622 - TRP1189	other	1.016	0.798	0
ALA627 - SER1117	hbond	3.013	2.968	85.429
PHE633 - PHE1171	hydrophobic	2.88	2.736	0
TYR606 - PRO1191	hydrophobic	2.268	2.19	0
ARG626 - GLU1116	saltbr	5.957	6.099	95.21
GLY662 - GLU1134	hbond	1.347	1.383	0.399
TYR653 - GLU1178	hbond	4.851	5.172	90.22
ARG609 - GLU1115	other	1.261	0.764	0
THR666 - ARG1160	other	1.315	1.235	0
PHE695 - TYR1193	hydrophobic	1.737	1.512	0
MET598 - TRP1189	hydrophobic	7.41	7.657	0
HSD611 - ARG1111	hbond	2.28	2.086	0.399
PRO665 - GLY1164	hbond	1.99	2.159	83.633
TYR687 - PRO1200	hydrophobic	1.53	1.292	0
PHE690 - VAL1220	other	1.877	1.771	0
GLY656 - THR1132	hbond	1.697	0.622	0.2
GLU664 - ARG1160	saltbr	3.967	3.444	17.166
GLY728 - GLN1118	hbond	5.691	5.919	21.357
ARG636 - MET1169	hbond	3.621	4.276	67.864
ARG636 - ASP1166	hbond	2.111	1.814	11.178
HSD611 - ASN1112	hbond	1.301	1.082	2.595
ALA619 - ARG1109	other	1.198	1.187	0
ARG636 - GLU1165	hbond	3.351	3.046	1.198
ARG655 - THR1129	other	2.243	1.726	0
PRO665 - THR1163	hbond	3.544	3.327	21.756
PRO628 - GLN1118	hbond	1.316	0.946	11.776
GLY635 - GLU1165	hbond	3.526	3.147	31.138
HSD611 - THR1182	hbond	3.625	3.478	3.393
ALA619 - ASP1108	hbond	1.626	1.259	1.796
PRO665 - TYR1138	hydrophobic	1.059	0.859	0
ASN691 - GLN1219	hbond	3.171	2.977	9.98
PRO667 - GLY1164	other	2.756	2.87	0
ARG626 - VAL1179	other	1.134	1.194	0
ASP600 - TRP1189	hbond	3.104	3.387	48.303
ARG636 - GLU1167	hbond	4.306	3.194	5.389
ARG618 - ASP1108	hbond	1.163	0.758	0.2
ARG522 - ASP1230	saltbr	4.73	5.011	52.495
ALA658 - THR1133	other	1.365	1.071	0
THR666 - PHE1162	other	2.455	2.49	0
PRO667 - THR1163	other	1.481	0.993	0
TYR661 - GLU1136	other	1.368	1.02	0
PRO667 - PHE1162	hydrophobic	1.557	1.267	0
LEU621 - PRO1185	hydrophobic	1.434	1.306	0
TYR738 - MET1198	hydrophobic	2.274	1.699	0
PRO694 - GLN1197	hbond	3.324	3.316	0.399
HSD693 - GLN1197	hbond	3.113	3.255	1.198
ARG522 - LEU1227	hbond	4.526	4.728	77.046
ALA627 - GLN1118	hbond	1.158	1.016	29.341
PHE690 - GLY1222	hbond	3.72	3.458	60.479
LYS599 - TRP1189	hbond	2.912	2.908	20.16
ARG522 - PRO1229	hbond	2.947	2.997	1.996
ASN691 - VAL1220	hbond	2.547	2.479	15.17
LYS689 - ASP1223	hbond	2.633	2.904	43.114
ARG522 - THR1226	hbond	2.118	1.592	2.395
TYR606 - TRP1189	hbond	1.082	0.62	7.585
LYS689 - ASP1225	saltbr	3.811	4.329	76.248
PRO694 - GLU1195	other	1.018	0.606	0
TYR687 - TRP1205	hbond	2.613	2.121	0.798
PHE690 - ALA1221	other	2.59	2.468	0
GLU594 - GLY1187	hbond	2.33	2.038	46.707
PRO601 - TRP1189	hbond	1.817	0.839	0.399
TYR687 - GLY1199	other	2.409	1.927	0
ASN691 - ALA1221	hbond	1.886	1.458	1.397
PHE736 - LEU1203	hydrophobic	1.506	0.844	0
ALA671 - TYR1176	hydrophobic	1.808	1.912	0
LEU536 - LEU1224	other	1.36	1.187	0
PHE736 - MET1198	hydrophobic	1.264	0.947	0
ARG735 - GLN1197	hbond	2.227	1.949	44.112
ARG593 - GLU1195	saltbr	4.58	5.83	65.07
TYR661 - PRO1137	hydrophobic	1.273	0.699	0
TYR701 - ILE1216	hbond	2.467	1.034	16.168
TYR687 - GLN1197	hbond	1.912	0.944	26.747
GLN741 - TYR1210	hbond	3.056	2.801	5.389
LYS729 - GLN1118	hbond	1.05	0.296	0.2
ALA619 - TRP1189	other	1.168	0.542	0
THR602 - TRP1189	hbond	1.141	0.459	0.399
TYR687 - MET1198	hbond	1.444	0.676	0.599
GLN741 - VAL1196	other	1.481	1.186	0
SER737 - ASP1194	hbond	4.314	5.361	68.463
GLN741 - THR1209	hbond	1.716	1.052	17.166
TYR701 - TYR1217	hbond	2.604	1.333	5.589
SER737 - LEU1192	other	1.124	1.05	0
TYR738 - VAL1196	hbond	1.482	0.832	4.591
SER617 - GLU1107	hbond	1.457	0.826	28.343
ASN544 - VAL1220	other	1.542	1.256	0
GLU594 - SER1186	hbond	3.284	2.313	38.124
ARG735 - TYR1193	hbond	4.246	6.019	52.894
LEU520 - GLU1235	hbond	4.26	5.563	65.269
THR549 - ASP1212	hbond	3.485	4.386	58.483
ARG523 - GLU1235	hbond	4.301	5.008	57.086
ARG523 - PHE1234	hbond	3.148	1.999	1.796
THR739 - VAL1196	other	1.003	0.613	0
PHE690 - GLN1211	other	1.256	0.26	0
ARG735 - ASP1194	hbond	1.671	1.096	41.517
SER743 - GLN1211	hbond	1.52	1.022	5.788
ARG522 - GLU1235	hbond	2.532	2.722	2.994
THR739 - GLU1207	hbond	1.952	0.242	26.148
HSD742 - TYR1210	other	1.987	1.761	0
GLN741 - ASP1208	hbond	1.826	0.258	16.567
TYR738 - GLU1207	hbond	1.376	0.115	9.78
ASP744 - TYR1210	other	1.595	0.491	0
TYR596 - GLY1187	other	1.469	0.408	0
MET550 - GLN1211	hbond	1.226	0.231	1.796
THR592 - PRO1213	hbond	1.187	0.392	0.998
THR542 - ASP1218	hbond	2.246	0.052	21.956
HSD551 - TYR1210	hbond	1.937	0.625	19.561
THR542 - ARG1214	hbond	1.241	0.082	16.966
SER552 - THR1209	hbond	1.67	1.007	2.595
GLN741 - GLN1211	hbond	2.922	0.025	42.914
SER552 - TYR1210	hbond	1.977	0.129	15.569
TYR661 - GLU1155	hbond	1.926	0.017	28.942
TYR738 - LEU1203	hydrophobic	1.348	0.052	0
GLY526 - PHE1234	other	1.133	0.037	0
PHE695 - GLN1197	hbond	1.43	0.007	21.756
TYR596 - TRP1189	hbond	1.666	0	2.595
GLU546 - ARG1214	saltbr	1.624	0	27.345
LYS729 - GLU1116	saltbr	1.671	0	20.958
TYR730 - GLN1118	other	1.11	0	0
TYR738 - TRP1205	hbond	1.044	0	2.994
HSD611 - ARG1181	hbond	2.052	0	1.996
ARG545 - ASP1223	saltbr	2.008	0	28.942
ARG554 - GLU1207	hbond	1.244	0	22.355
MET550 - ASP1212	hbond	1.94	0	27.545
LYS525 - LEU1224	hbond	1.121	0	5.589
ARG735 - ASP1202	saltbr	1.508	0	16.168
PHE736 - ASP1202	hbond	1.841	0	16.367
HSD551 - ASP1212	hbond	2.298	0	22.754
ARG593 - ARG1214	hbond	1.419	0	27.745
ARG554 - THR1209	hbond	1.079	0	0.798
ARG593 - LEU1192	other	1.114	0	0
TYR687 - ASP1208	hbond	1.158	0	19.361
ILE727 - TRP1119	other	1.309	0	0
ARG735 - MET1198	hbond	1.36	0	15.17
SER740 - ASP1194	hbond	1.412	0	21.557
ARG566 - ASP1218	saltbr	1.294	0	15.17
TYR738 - HSD1204	hbond	1.009	0	7.385
PHE736 - HSD1204	other	1.663	0	0
ASP584 - ARG1088	saltbr	1.429	0	13.573
