## Supplementary material for "Structural conformations of intrinsically disordered proteins of podocyte slit-diaphragm": Table S6 - Podocin - NEPH1 complex

### Sheet: WT - WT
Interactions were identified using Pycontact with default parameters: a hydrogen bond threshold of 2.5 Å and a minimum interaction mean score of 1.
The simulations comprised a total duration of 100 ns (1000 frames), and the interactions are arranged based on total time.
Interactions	Contact Type	Mean Score	Median Score	HBond Percentage
THR220 - VAL579	hbond	3.024	2.868	16.484
PHE216 - ASP578	other	2.304	2.187	0
PHE216 - VAL579	hydrophobic	2.992	2.63	0
MET184 - ARG593	other	2.917	2.982	0
LEU217 - VAL579	hydrophobic	1.591	1.373	0
ILE293 - ASP613	other	2.078	2.016	0
THR221 - LEU581	other	1.768	1.739	0
ALA248 - LEU581	other	1.274	0.985	0
ALA208 - VAL543	other	1.242	1.023	0
LYS223 - VAL757	hbond	5.381	5.996	79.52
THR220 - ASP578	hbond	1.097	0.922	0.1
LYS182 - ARG593	hbond	4.483	4.844	0.699
HSD228 - ASP588	hbond	4.415	3.588	8.791
ALA227 - ARG593	hbond	3.701	3.855	1.798
HSD228 - ASP591	other	1.716	1.232	0
ILE186 - MET753	hydrophobic	1.057	1.01	0
SER277 - PHE749	hbond	2.157	1.919	23.077
HSD228 - ILE590	hbond	2.561	2.782	15.085
ILE293 - ARG614	other	1.507	1.251	0
GLY273 - PHE749	other	2.841	2.475	0
LEU274 - PHE749	other	4.303	4.238	0
LYS182 - THR592	hbond	1.689	1.417	11.489
THR181 - ARG593	hbond	2.413	3.011	60.34
LEU340 - TYR625	hydrophobic	2.43	2.117	0
PHE216 - MET550	hydrophobic	2.017	1.299	0
MET184 - MET753	hydrophobic	1.235	0.854	0
SER277 - ARG748	hbond	2.606	2.583	29.171
VAL247 - ARG586	hbond	2.015	1.513	3.896
ARG224 - LYS576	hbond	1.394	0.611	16.184
LYS182 - GLU594	saltbr	3.224	2.3	47.552
LYS212 - MET550	hbond	1.857	1.401	0.699
PRO341 - TYR625	hbond	2.726	3.642	64.036
SER304 - ALA623	hbond	1.725	1.33	30.17
ARG224 - ASP577	hbond	1.506	0.584	13.686
LEU383 - ALA627	hbond	1.217	0.816	0.2
HSD325 - TYR622	hbond	2.475	2.014	3.197
ILE293 - PRO615	hydrophobic	1.421	1.001	0
VAL180 - ARG593	hbond	2.083	2.307	35.165
ARG322 - TYR622	other	5.418	4.464	0
ALA309 - ALA631	other	1.226	0.906	0
ALA295 - TYR738	other	1.378	1.028	0
VAL180 - HSD756	other	1.395	0.541	0
SER329 - VAL620	other	1.908	1.678	0
GLU298 - TYR738	hbond	2.991	3.173	0.699
ARG291 - GLN741	hbond	2.896	2.388	24.675
ALA308 - PRO630	other	1.073	0.205	0
ARG291 - HSD742	hbond	3.353	1.283	5.794
ARG224 - TYR572	other	4.507	2.125	0
SER329 - TYR622	hbond	1.055	0.17	8.192
THR326 - TYR622	hbond	1.691	0.753	2.098
GLU303 - PRO713	other	1.539	1.066	0
LYS299 - PRO713	other	1.421	0.951	0
VAL280 - ARG748	other	1.167	0.377	0
ARG291 - THR739	hbond	1.753	1.09	0.4
HSD228 - THR589	hbond	1.635	0.063	0.3
SER313 - ARG632	hbond	1.52	0.345	2.398
ARG291 - SER740	hbond	2.253	0.384	25.275
LEU305 - ARG626	other	1.365	0.523	0
LYS299 - TYR738	hbond	2.79	2.044	0.4
ALA309 - PRO630	hydrophobic	1.072	0.127	0
GLU298 - THR739	hbond	3.451	5.253	55.445
GLU296 - HSD611	hbond	5.008	3.403	10.29
SER302 - PHE736	other	2.018	0.61	0
LYS299 - GLN710	hbond	1.385	0.759	30.27
MET292 - GLN741	hbond	2.617	1.887	2.597
ALA295 - THR739	other	1.512	1.045	0
LEU383 - TYR625	hydrophobic	1.333	0.14	0
LEU207 - ASN544	other	1.372	0.076	0
ILE186 - GLN751	hbond	1.488	0.058	13.786
MET184 - GLN751	hbond	1.19	0.022	5.295
MET382 - ALA627	other	1.059	0.067	0
GLU303 - GLY715	hbond	1.194	0.291	3.197
GLU296 - ARG609	saltbr	5.304	6.333	50.749
HSD209 - PRO547	hbond	1.007	0.01	0.4
SER277 - GLN747	hbond	1.662	0	18.482
LYS299 - HSD611	hbond	1.033	0	1.898
ALA300 - SER714	other	1.107	0	0
MET184 - ARG752	hbond	1.258	0	2.897
GLU281 - ARG748	saltbr	1.155	0	5.495
ALA208 - ASN544	hbond	1.675	0	17.682
HSD209 - ASN544	hbond	3.011	0	38.362
ARG306 - PHE633	other	1.975	0	0
GLU281 - GLN747	hbond	1.235	0	13.187
SER304 - LEU716	hbond	1.382	0	27.473
PHE216 - HSD551	other	2.519	0	0
SER205 - THR542	hbond	1.288	0	7.892
SER206 - VAL543	hbond	1.291	0	0.599
LEU312 - ARG632	hbond	1.62	0	5.994
SER331 - ARG618	hbond	1.586	0	15.684
GLN219 - HSD551	hbond	1.013	0	4.595
ARG306 - ARG636	hbond	1.661	0	0.2
SER205 - VAL543	hbond	1.042	0	8.691
SER329 - LEU621	hbond	1.278	0	27.772
PHE216 - ARG545	other	1.785	0	0
GLU296 - ASP613	hbond	1.219	0	12.188
SER205 - LYS539	hbond	1.168	0	10.39
ASP345 - ARG632	saltbr	1.77	0	16.284
GLU310 - ARG632	saltbr	3.378	0	30.769
ASP244 - ARG586	saltbr	1.471	0	15.784
SER206 - ASN544	hbond	1.35	0	17.882
PHE137 - THR542	other	1.165	0	0
HSD163 - VAL543	hbond	1.238	0	17.982
HSD163 - THR542	hbond	1.127	0	16.284
GLU178 - ARG554	saltbr	1.346	0	18.482

### Sheet: Podocin (R238S) - NEPH1
Interactions were identified using Pycontact with default parameters: a hydrogen bond threshold of 2.5 Å and a minimum interaction mean score of 1.
The simulations comprised a total duration of 50 ns (500 frames), and the interactions are arranged based on total time.
Interactions	Contact Type	Mean Score	Median Score	HBond Percentage
MET184 - ARG593	hbond	3.235	3.184	0.599
ALA227 - ARG593	hbond	4.224	4.144	0.599
ILE293 - ARG614	other	1.995	1.979	0
LYS299 - TYR738	hbond	5.027	4.887	1.397
LYS299 - PRO713	other	2.774	2.687	0
ALA300 - SER714	other	2.337	2.396	0
ALA300 - HSD611	other	2.147	2.115	0
LEU340 - TYR625	hydrophobic	3.449	3.221	0
PRO341 - TYR625	hbond	4.126	4	100
PHE216 - ARG545	other	5.471	5.269	0
GLU296 - HSD611	hbond	8.705	8.597	34.93
ALA297 - ARG614	other	1.669	1.47	0
LYS182 - ARG593	hbond	5.373	5.552	1.397
LEU207 - ASN544	other	3.762	3.906	0
ALA208 - ASN544	hbond	3.606	3.752	65.07
ILE293 - PRO615	other	1.835	1.806	0
ILE293 - ASP613	other	2.409	2.352	0
ALA300 - LEU716	hbond	1.198	1.099	0.2
ALA213 - ASN544	other	2.121	2.116	0
THR220 - VAL579	hbond	2.436	2.333	6.387
GLU298 - THR739	hbond	6.309	6.3	98.004
GLU303 - PRO713	other	1.634	1.425	0
LEU274 - PHE749	other	6.779	6.91	0
GLU296 - ARG609	saltbr	9.428	9.955	95.609
GLU298 - TYR738	other	4.471	4.244	0
SER302 - PHE736	other	4.523	4.342	0
HSD209 - ASN544	hbond	7.195	7.385	94.012
LEU217 - VAL579	hydrophobic	1.047	0.905	0
GLU303 - GLY715	other	1.636	1.65	0
ARG224 - LEU581	other	1.399	1.144	0
ALA295 - THR739	other	2.409	2.311	0
ALA294 - PRO615	other	1.562	1.343	0
THR181 - ARG593	hbond	2.655	3.102	65.07
ALA213 - ARG545	other	1.759	1.873	0
GLY273 - PHE749	other	3.326	3.008	0
ALA295 - TYR738	other	2.058	1.842	0
SER304 - LEU716	hbond	3.936	3.99	62.076
PHE216 - GLU546	other	2.563	2.302	0
MET184 - ARG752	hbond	2.998	2.621	4.99
LEU305 - ALA623	other	1.587	1.568	0
LYS182 - GLU594	hbond	5.318	5.245	89.222
ARG306 - PHE633	other	5.543	5.388	0
MET184 - MET753	other	1.54	1.425	0
ARG224 - TYR572	other	7.117	6.648	0
LEU305 - PRO630	hydrophobic	1.272	1.078	0
HSD228 - ILE590	hbond	4.126	4.307	48.303
VAL280 - TYR745	hydrophobic	3.133	3.182	0
LEU383 - ALA627	other	1.528	1.293	0
HSD228 - ASP591	other	2.123	1.782	0
HSD228 - ASP588	hbond	3.565	3.215	8.184
ARG291 - HSD742	hbond	4.091	3.197	14.571
PHE216 - ASP578	other	2.002	1.978	0
HSD228 - THR589	hbond	3.989	3.786	0.399
SER277 - PHE749	hbond	1.397	1.165	1.198
MET382 - PRO628	hydrophobic	1.007	0.7	0
LYS212 - ARG545	other	1.856	1.892	0
VAL180 - HSD756	other	3.029	3.006	0
THR221 - LEU581	other	1.12	0.811	0
ASP183 - GLU594	other	2.37	2.306	0
MET292 - GLN741	hbond	3.355	3.028	1.996
SER304 - ALA623	hbond	2.509	2.672	43.912
GLN215 - MET550	hbond	1.683	1.526	0.2
ALA301 - ALA623	other	1.01	0.927	0
ARG224 - LYS576	hbond	1.425	1.034	25.549
ASP244 - ARG586	saltbr	6.78	7.825	60.08
LEU305 - ARG626	other	2.237	2.063	0
MET382 - ALA627	other	1.985	1.566	0
ARG291 - GLN741	hbond	2.748	2.294	15.369
PHE216 - VAL579	hydrophobic	1.384	1.123	0
LYS182 - THR592	hbond	2.003	1.551	22.355
ARG291 - THR739	hbond	2.323	2.184	1.597
LYS212 - GLU546	hbond	1.941	1.316	3.792
LYS223 - VAL757	hbond	4.544	5.602	73.054
LYS299 - GLN710	hbond	1.339	1.061	19.561
ARG229 - ARG586	hbond	1.832	0.625	9.78
GLN219 - MET550	hbond	1.647	1.328	3.792
LYS212 - MET550	hbond	1.485	1.076	2.395
SER329 - TYR622	hbond	1.801	1.178	0.399
SER251 - LYS582	hbond	1.624	1.366	7.784
PRO271 - PHE749	hydrophobic	1.169	0.917	0
ALA294 - THR739	other	1.386	1.201	0
GLU281 - TYR745	other	3.946	3.671	0
ARG291 - SER740	hbond	3.989	3.922	53.094
ARG306 - ARG636	other	4.699	4.721	0
SER277 - ARG748	hbond	1.736	0.994	26.347
LYS299 - ALA711	hbond	1.06	0.099	26.946
LYS299 - PHE736	other	1.81	1.708	0
SER331 - VAL620	hbond	1.269	0.784	6.587
VAL180 - ARG593	hbond	1.803	1.903	23.952
SER277 - TYR745	hbond	3.685	4.093	46.108
ALA288 - HSD742	other	1.885	1.411	0
SER304 - TYR622	other	1.184	1.096	0
ARG224 - VAL579	hbond	2.3	1.216	9.581
ARG322 - TYR622	hbond	5.854	4.644	0.599
ILE186 - GLN751	hbond	1.386	0.234	19.76
VAL247 - ARG586	hbond	1.479	0.776	0.2
ARG229 - CYS587	hbond	2.246	2.449	6.188
MET307 - LEU716	other	1.12	0.737	0
SER329 - VAL620	other	1.041	0.592	0
ALA208 - THR542	hbond	1.302	0.24	9.182
GLN287 - HSD742	hbond	1.918	0.467	0.599
LEU330 - VAL620	hbond	1.124	0.726	0.2
PHE176 - HSD551	hbond	1.636	0.212	5.788
HSD325 - TYR622	hbond	1.618	0.967	2.196
SER331 - ARG618	hbond	2.48	1.698	3.393
GLN219 - HSD551	hbond	2.367	1.334	26.148
GLU333 - ARG618	saltbr	2.542	0.54	17.964
LYS299 - HSD611	hbond	1.502	0.707	2.794
THR326 - TYR622	hbond	1.199	0.05	4.192
GLU178 - LEU520	hbond	3.388	0.029	43.313
SER277 - GLN747	hbond	1.229	0.008	6.986
THR332 - ARG618	hbond	1.197	0	3.393
GLU178 - TYR521	hbond	1.667	0	28.942
ALA284 - HSD742	hbond	1.217	0	0.2
SER206 - THR542	hbond	1.258	0	2.196
GLY140 - LYS539	hbond	1.013	0	0.399
PHE185 - GLN751	other	1.215	0	0
GLU188 - ARG523	saltbr	1.468	0	22.355
HSD276 - ARG748	hbond	1.44	0	24.75
PHE137 - LYS539	other	1.03	0	0
GLU178 - ARG554	saltbr	1.028	0	14.571
GLU310 - ARG632	saltbr	1.165	0	10.379

### Sheet: Podocin - NEPH1 (S573L)
Interactions were identified using Pycontact with default parameters: a hydrogen bond threshold of 2.5 Å and a minimum interaction mean score of 1.
The simulations comprised a total duration of 50 ns (500 frames), and the interactions are arranged based on total time.
Interactions	Contact Type	Mean Score	Median Score	HBond Percentage
THR181 - ARG593	hbond	3.29	3.397	90.22
LYS182 - ARG593	other	6.382	6.515	0
LYS182 - GLU594	hbond	5.088	4.14	95.609
MET184 - ARG593	hbond	3.404	3.431	0.399
PHE216 - ASP578	other	2.812	2.81	0
THR220 - VAL579	hbond	3.256	3.15	12.974
ALA227 - ARG593	other	4.701	4.704	0
LEU274 - PHE749	other	7.947	8.175	0
ARG291 - THR739	hbond	3.278	3.162	11.976
ALA295 - TYR738	hydrophobic	1.983	1.87	0
GLU303 - GLY715	other	2.369	2.392	0
SER304 - LEU716	hbond	5.638	5.405	91.417
LEU340 - TYR625	hydrophobic	3.652	3.486	0
PRO341 - TYR625	hbond	4.082	3.953	99.202
VAL180 - ARG593	hbond	2.165	2.057	21.158
HSD228 - ILE590	hbond	4.149	4.255	37.924
MET292 - GLN741	hbond	4.394	4.315	1.397
ALA295 - THR739	other	2.088	1.903	0
ALA297 - ARG614	other	2.58	2.349	0
LYS299 - PRO713	other	2.12	1.875	0
ALA300 - HSD611	other	1.957	1.95	0
ASP183 - GLU594	other	2.413	2.242	0
ILE293 - ASP613	other	2.28	2.215	0
GLU296 - HSD611	hbond	5.985	5.33	23.154
ALA300 - SER714	other	1.799	1.826	0
LEU217 - VAL579	hydrophobic	1.774	1.505	0
SER304 - GLY715	other	2.145	2.249	0
SER304 - ALA623	hbond	1.751	1.643	5.988
PHE216 - MET550	hydrophobic	2.144	1.761	0
THR221 - LEU581	other	1.442	1.318	0
LYS223 - VAL757	hbond	5.901	5.922	97.804
HSD228 - ASP588	hbond	5.213	5.262	2.794
LYS182 - THR592	hbond	1.937	1.682	8.184
ILE186 - PHE749	hydrophobic	1.234	1.066	0
ILE293 - ARG614	other	1.654	1.67	0
LYS299 - GLN710	hbond	2.244	2.359	41.517
ARG291 - HSD742	hbond	5.717	5.81	25.549
ALA294 - THR739	other	1.484	1.158	0
GLU296 - ARG609	saltbr	9.611	10.29	94.212
ALA300 - GLY715	other	1.007	0.894	0
ARG291 - GLN741	hbond	4.69	4.727	45.509
GLU303 - PRO713	other	2.181	1.977	0
LEU305 - PRO630	hydrophobic	1.856	1.754	0
GLY273 - PHE749	other	3.426	3.515	0
SER302 - PHE736	other	2.822	2.709	0
GLN219 - MET550	hbond	3.478	3.519	48.703
LEU305 - ASP624	other	1.565	1.359	0
ARG322 - TYR622	other	7.449	7.582	0
ARG291 - SER740	hbond	4.613	4.727	53.693
ILE293 - PRO615	other	1.434	1.34	0
SER277 - ARG748	hbond	3.212	3.262	46.307
PHE216 - VAL579	hydrophobic	2.935	2.649	0
SER277 - PHE749	hbond	1.915	1.812	6.188
VAL280 - TYR745	hydrophobic	2.769	2.443	0
SER251 - LYS582	hbond	2.633	2.567	1.397
LEU305 - ARG626	other	1.486	1.264	0
LYS212 - THR549	hbond	1.541	1.093	9.182
VAL180 - HSD756	other	4.445	4.111	0
PHE216 - ARG545	other	3.548	3.295	0
HSD228 - THR589	other	4.916	4.986	0
HSD228 - ASP591	other	2.076	1.607	0
PRO271 - PHE749	hydrophobic	1.428	1.328	0
VAL247 - ARG586	other	2.39	2.098	0
PRO175 - MET550	other	1.313	1.304	0
ARG224 - LEU581	hbond	1.099	0.767	0.2
ARG306 - PRO630	hbond	2.929	2.491	9.381
LYS212 - PRO547	hbond	2.172	1.819	8.383
VAL252 - LYS582	other	1.33	1.101	0
MET184 - MET753	other	1.451	1.313	0
GLN287 - HSD742	hbond	2.552	2.043	5.788
ALA248 - LEU581	other	1.124	0.861	0
ALA309 - PRO630	hydrophobic	1.053	0.978	0
ALA294 - PRO615	other	1.33	1.175	0
LYS212 - LEU548	hbond	1.798	1.425	1.397
LYS212 - GLU546	hbond	2.707	2.819	0.399
MET307 - THR719	other	1.055	0.897	0
HSD209 - PRO547	hbond	3.081	2.361	2.595
LYS299 - TYR738	hbond	3.615	3.35	0.399
LEU383 - ALA627	hbond	1.275	1.124	0.2
ARG306 - PHE633	hbond	2.426	2.111	26.347
MET184 - ARG752	hbond	2.947	3.007	4.192
GLU298 - THR739	hbond	4.55	5.931	69.661
MET307 - LEU716	other	1.943	1.875	0
HSD325 - TYR622	hbond	3.139	2.888	8.184
ARG306 - ARG632	hbond	2.464	2.548	48.303
LYS299 - TYR704	hbond	1.499	1.413	15.768
ALA288 - GLN741	hbond	1.166	0.28	14.371
GLU298 - TYR738	other	3.052	3.393	0
MET307 - GLU717	hbond	1.34	1.169	0.2
ASP244 - ARG586	saltbr	6.733	7.027	74.451
SER329 - TYR622	other	3.508	3.191	0
PHE216 - PHE575	hydrophobic	1.287	0.79	0
ALA288 - HSD742	other	1.163	0.521	0
ILE186 - GLN751	hbond	3.561	4.012	72.655
GLU281 - TYR745	other	4.707	4.089	0
PHE185 - GLN751	other	2.88	2.784	0
ALA208 - ASN544	hbond	2.099	2.142	25.948
MET307 - ARG636	other	1.882	1.388	0
LEU274 - GLN751	other	1.299	0.809	0
GLN219 - HSD551	hbond	1.724	0.34	9.78
PHE176 - TYR521	hydrophobic	2.667	2.484	0
ARG224 - TYR572	hbond	4.486	2.484	0.2
THR326 - TYR622	hbond	3.32	3.391	14.571
GLU178 - ARG554	saltbr	4.441	5.9	61.277
ARG306 - ALA631	hbond	1.42	0.443	2.595
ARG306 - ASP634	hbond	1.634	0.92	1.597
HSD209 - ASN544	hbond	3.455	2.442	32.535
GLU310 - ARG636	saltbr	3.323	0.785	32.535
GLU188 - ARG523	saltbr	4.351	5.94	62.275
LEU207 - ASN544	other	2.022	1.408	0
SER277 - GLN747	hbond	1.642	0.718	11.976
ARG229 - CYS587	hbond	1.318	0.511	17.565
ARG306 - GLY635	other	1.478	0.862	0
SER277 - TYR745	hbond	3.104	2.769	41.916
SER251 - GLN583	hbond	1.828	2.01	35.13
GLU281 - GLN747	hbond	1.32	0.192	20.16
PHE176 - ARG523	other	7.082	7.251	0
MET307 - GLY715	other	1.032	0.258	0
PRO175 - TYR521	hydrophobic	2.475	1.877	0
PHE176 - ARG522	other	1.035	0.67	0
LYS212 - MET550	other	1.247	0.667	0
LYS299 - PHE736	other	1.579	0.528	0
HSD209 - GLU546	other	1.768	0.019	0
GLU298 - PHE736	other	1.548	0.207	0
MET382 - ALA627	other	1.348	0	0
GLU173 - LEU520	hbond	2.578	0	32.934
ASP190 - LEU520	hbond	1.041	0	10.379
