## Supplementary material for "Structural conformations of intrinsically disordered proteins of podocyte slit-diaphragm": Table S7 - Podocin - Nephrin complex

### Sheet: WT - WT
Interactions were identified using Pycontact with default parameters: a hydrogen bond threshold of 2.5 Å and a minimum interaction mean score of 1.
The simulations comprised a total duration of 100 ns (1000 frames), and the interactions are arranged based on total time.
Interactions	Contact Type	Mean Score	Median Score	HBond Percentage
MET292 - TYR1210	hydrophobic	4.917	4.511	0
ARG262 - MET1198	hbond	6.459	6.387	22.378
ALA288 - TYR1210	hbond	4.193	4.065	40.759
TYR194 - MET1198	hydrophobic	3.258	3.171	0
ARG262 - TRP1201	hbond	6.303	5.399	0.1
ARG262 - GLY1199	hbond	2.865	3.324	73.826
VAL252 - ARG1123	other	1.659	1.486	0
LEU169 - MET1198	hydrophobic	1.003	0.868	0
ALA213 - TRP1119	hbond	1.317	0.695	0.4
PHE216 - THR1125	other	3.535	3.582	0
LYS212 - GLU1116	saltbr	5.112	5.364	79.321
LEU217 - THR1125	other	1.462	1.294	0
PHE216 - TRP1119	hydrophobic	1.76	1.396	0
ARG291 - TYR1210	hbond	2.218	1.808	3.696
ALA295 - TYR1210	hydrophobic	2.139	1.851	0
LYS239 - ASP1202	saltbr	4.312	4.111	52.847
ILE255 - ARG1123	other	1.844	1.559	0
ALA288 - THR1209	hbond	2.415	2.237	0.1
HSD209 - TRP1119	hbond	3.272	2.606	6.194
TRP256 - GLU1122	hbond	2.097	1.325	20.979
LYS289 - GLU1207	saltbr	4.369	4.701	61.239
ARG291 - ARG1214	hbond	3.363	1.999	0.3
LYS239 - TRP1201	hbond	4.56	4.086	14.885
LEU207 - TRP1119	hydrophobic	1.117	0.689	0
MET184 - LEU1093	hydrophobic	2.24	2.007	0
GLN285 - THR1209	hbond	1.716	0.834	22.478
MET184 - ARG1089	hbond	3.015	2.866	8.791
LYS289 - ASP1208	hbond	2.278	2.202	7.692
ALA208 - TRP1119	hbond	3.097	3.592	67.333
GLU264 - TRP1201	hbond	3.721	3.254	24.376
LEU207 - GLU1122	hbond	1.264	0.963	0.2
TRP256 - ARG1123	other	1.015	0.513	0
ALA213 - THR1125	other	1.35	1.089	0
PHE154 - TYR1176	hydrophobic	3.837	1.773	0
MET292 - ASP1208	other	1.817	1.553	0
PHE216 - GLU1115	other	2.147	1.933	0
PHE216 - GLU1116	other	1.072	0.447	0
MET292 - THR1209	other	1.406	0.85	0
PHE154 - VAL1179	hydrophobic	1.34	0.784	0
LYS289 - THR1209	hbond	1.055	0.331	0.899
THR220 - ASP1124	hbond	1.852	1.143	29.97
GLN243 - TRP1201	hbond	2.236	1.434	2.398
LEU152 - VAL1179	hbond	1.439	0.666	2.697
PHE176 - ARG1109	hbond	3.614	1.537	3.796
ASP183 - ARG1089	hbond	2.672	1.123	16.583
GLU298 - ARG1214	saltbr	2.147	0.471	17.183
LEU169 - VAL1196	hbond	1.014	0.658	0.1
ILE186 - GLY1096	other	1.091	0.313	0
GLU298 - TYR1217	hbond	2.146	0.806	14.785
ARG196 - GLU1195	saltbr	3.763	2.901	51.848
ARG168 - GLU1195	saltbr	2.782	2.551	5.594
PRO341 - LEU1224	other	1.213	0.816	0
LYS148 - GLU1180	saltbr	3.277	3.395	52.348
HSD141 - ARG1160	hbond	3.073	0.479	11.189
ARG224 - ASP1124	saltbr	1.868	0.031	34.166
LEU169 - GLU1195	hbond	2.894	1.301	46.953
ILE255 - GLU1155	other	1.064	0.106	0
GLU178 - LYS1100	saltbr	2.363	0.257	47.852
LYS212 - TRP1119	other	1.107	0.007	0
SER302 - TYR1217	hbond	1.416	0	8.991
GLU298 - GLY1215	hbond	1.998	0	33.866
LEU142 - ARG1160	hbond	1.326	0	28.172
MET184 - ARG1092	hbond	1.042	0	1.998
LYS239 - HSD1204	hbond	1.519	0	12.887
HSD209 - GLU1116	hbond	1.341	0	2.997
ALA248 - PHE1145	hydrophobic	1.32	0	0
GLU298 - ILE1216	hbond	1.949	0	18.981
GLU188 - ARG1109	saltbr	2.715	0	32.567
SER205 - TYR1158	hbond	1.18	0	5.095
ARG224 - PHE1145	hbond	1.985	0	11.988
HSD228 - PRO1147	other	1.712	0	0
ARG168 - TYR1193	hbond	1.379	0	11.489
GLU178 - ARG1109	saltbr	1.221	0	13.986
SER251 - THR1152	hbond	1.155	0	14.785
HSD228 - GLN1148	hbond	1.619	0	6.893
LEU142 - SER1159	hbond	1.287	0	1.998
ARG286 - GLU1207	saltbr	1.673	0	22.777
ARG238 - ASP1202	saltbr	2.962	0	31.768
HSD141 - TYR1158	hbond	1.298	0	2.098
GLN129 - TRP1189	hbond	1.05	0	7.393
ARG146 - GLU1165	saltbr	1.751	0	9.091
ARG238 - TRP1201	hbond	1.64	0	0.3
ILE265 - TRP1201	hbond	1.961	0	4.895
SER205 - ARG1160	hbond	1.293	0	17.483
PHE185 - ARG1089	other	1.255	0	0
LEU152 - TYR1176	hbond	1.093	0	0.1

### Sheet: Podocin (R238S) - Nephrin
Interactions were identified using Pycontact with default parameters: a hydrogen bond threshold of 2.5 Å and a minimum interaction mean score of 1.
The simulations comprised a total duration of 50 ns (500 frames), and the interactions are arranged based on total time.
Interactions	Contact Type	Mean Score	Median Score	HBond Percentage
ALA208 - TRP1119	hbond	3.979	3.908	94.81
PHE216 - THR1125	other	4.05	4.079	0
LEU217 - THR1125	other	2.467	2.514	0
THR220 - ASP1124	hbond	3.24	3.37	58.283
VAL252 - ARG1123	other	1.874	1.679	0
TRP256 - GLU1122	hbond	5.084	5.422	79.242
ARG262 - MET1198	other	5.531	5.555	0
MET292 - TYR1210	hydrophobic	3.484	3.234	0
GLU298 - TYR1217	hbond	3.138	2.655	8.583
ARG168 - GLU1195	saltbr	6.677	6.502	0.798
ARG196 - GLU1195	saltbr	7.465	7.785	99.202
ARG262 - GLY1199	hbond	3.842	3.884	92.615
ARG262 - TRP1201	other	5.663	5.203	0
ALA301 - TYR1217	hydrophobic	3.258	3.032	0
ALA295 - TYR1210	hydrophobic	1.936	1.739	0
ARG224 - PRO1147	other	1.728	1.661	0
ALA213 - THR1125	other	1.539	1.39	0
LEU169 - GLU1195	hbond	5.168	5.317	88.224
LEU207 - GLU1122	other	1.4	1.206	0
TYR194 - MET1198	hydrophobic	2.488	2.34	0
PHE216 - TRP1119	hydrophobic	1.89	1.786	0
GLN129 - TRP1189	hbond	3.296	3.012	6.986
LEU169 - MET1198	hydrophobic	1.25	1.125	0
PRO341 - THR1226	hbond	3.802	3.849	4.192
LYS299 - ILE1216	other	1.497	1.411	0
HSD209 - TRP1119	hbond	2.55	1.993	2.196
ALA213 - TRP1119	other	1.059	0.721	0
ARG291 - TYR1210	hbond	5.57	4.868	33.733
SER302 - TYR1217	other	2.523	2.358	0
VAL338 - TYR1217	hydrophobic	1.988	1.776	0
MET292 - ASP1208	hbond	2.533	2.416	0.599
PRO341 - LEU1227	hbond	3.651	3.445	80.838
LEU207 - TRP1119	hydrophobic	1.235	1.002	0
PRO341 - LEU1224	hydrophobic	1.562	1.461	0
LEU340 - TYR1217	hydrophobic	1.531	1.456	0
SER302 - ILE1216	hbond	1.671	1.6	4.391
LEU342 - LEU1227	hydrophobic	1.012	0.952	0
ARG224 - ASP1124	saltbr	4.511	4.757	84.631
LEU305 - PHE1234	hydrophobic	1.849	1.488	0
PRO341 - ASP1225	other	1.275	1.139	0
ARG306 - PHE1234	hbond	5.643	4.421	0.399
GLN243 - TRP1201	hbond	4.08	3.793	8.383
MET184 - LEU1093	hydrophobic	1.958	1.748	0
PHE216 - GLU1115	other	1.861	1.477	0
GLU298 - ILE1216	hbond	1.964	1.411	2.794
LYS289 - GLU1207	saltbr	3.208	3.403	49.701
MET292 - THR1209	other	1.923	1.459	0
LEU225 - PRO1147	other	1.53	1.413	0
TYR131 - PRO1191	hbond	1.477	1.307	0.399
LEU169 - VAL1196	other	1.112	0.967	0
PHE154 - VAL1179	hydrophobic	1.685	1.349	0
ALA248 - PHE1145	other	1.722	1.68	0
LEU312 - PRO1229	hydrophobic	1.902	1.549	0
LYS239 - ASP1202	saltbr	4.582	4.917	65.868
LYS212 - GLU1115	saltbr	3.889	4.2	78.643
ARG224 - PHE1145	hbond	4.875	5.686	69.461
HSD228 - GLN1148	hbond	5.161	4.952	4.391
PHE154 - LEU1175	hydrophobic	1.761	1.381	0
ARG168 - TYR1193	hbond	2.336	1.966	40.319
SER251 - THR1152	hbond	4.178	4.119	52.695
THR221 - PHE1145	other	1.837	1.806	0
ALA248 - PRO1147	other	1.471	1.304	0
THR221 - PRO1147	other	1.151	1.012	0
PHE176 - ARG1109	hbond	5.129	4.444	3.393
PRO343 - LEU1227	other	1.312	1.09	0
ALA288 - TYR1210	hbond	2.393	2.077	21.557
HSD209 - GLU1116	hbond	1.777	0.903	5.19
LEU156 - GLY1173	other	1.32	1.172	0
GLU188 - ARG1109	saltbr	4.539	5.714	66.866
LYS239 - TRP1201	hbond	4.96	4.815	7.186
SER251 - PRO1151	other	1.383	1.137	0
LYS212 - GLU1116	saltbr	2.962	3.025	52.096
LEU225 - GLN1148	hbond	1.318	0.923	0.2
CYS158 - PHE1171	other	1.563	1.32	0
VAL127 - TRP1189	hbond	1.23	0.649	0.798
PHE216 - SER1127	other	2.497	2.354	0
LYS299 - ASP1212	saltbr	3.107	3.751	65.469
ILE263 - TRP1201	other	1.012	1.006	0
GLN129 - PRO1191	hbond	2.245	1.689	1.397
ARG168 - ASP1194	hbond	1.53	0.793	1.996
ASP183 - ARG1089	hbond	2.276	1.171	27.944
GLN129 - GLY1190	hbond	1.421	0.56	8.982
ARG138 - PHE1171	hbond	2.021	0.556	6.986
MET184 - ARG1089	hbond	2.718	2.231	28.942
PHE185 - ARG1089	other	2.535	1.387	0
LYS289 - ASP1208	hbond	2.166	2.267	25.749
LEU152 - THR1182	hbond	1.361	0.446	7.984
GLU188 - ARG1111	saltbr	3.225	0.078	43.114
PRO144 - THR1163	other	2.045	1.859	0
GLY145 - ASP1166	hbond	1.35	0.497	1.198
ARG291 - ARG1214	other	2.981	1.19	0
GLY145 - THR1163	hbond	1.754	0.627	29.741
GLY145 - GLY1164	hbond	1.292	0.933	31.337
PRO144 - GLY1164	other	1.129	0.243	0
ILE186 - THR1101	hbond	1.994	0.849	29.94
LYS289 - PRO1206	hbond	1.817	0.026	26.547
PRO144 - ASP1166	other	1.01	0.189	0
ALA288 - THR1209	other	1.348	0.882	0
SER240 - HSD1204	hbond	1.151	0.039	3.792
GLN285 - THR1209	hbond	1.463	0.007	28.144
SER205 - GLY1161	hbond	1.019	0	1.597
PHE154 - GLU1180	other	1.246	0	0
ARG146 - ASP1166	saltbr	1.165	0	10.579
ILE293 - TRP1205	hydrophobic	1.541	0	0
ARG286 - TRP1205	hbond	1.305	0	0.2
GLN243 - HSD1204	hbond	1.2	0	2.196
PRO335 - TRP1205	hydrophobic	1.06	0	0
LEU236 - TRP1205	hbond	1.569	0	9.182
GLU281 - GLN1087	hbond	1.564	0	20.958
LYS148 - GLU1180	saltbr	1.151	0	19.561
ARG286 - GLU1207	saltbr	1.046	0	14.97
ARG146 - TYR1158	other	1.42	0	0

### Sheet: Podocin - Nephrin (G1161V)
Interactions were identified using Pycontact with default parameters: a hydrogen bond threshold of 2.5 Å and a minimum interaction mean score of 1.
The simulations comprised a total duration of 50 ns (500 frames), and the interactions are arranged based on total time.
Interactions	Contact Type	Mean Score	Median Score	HBond Percentage
PHE216 - THR1125	other	3.781	3.603	0
LEU217 - THR1125	hbond	2.309	2.112	0.2
ALA288 - TYR1210	hbond	4.99	5.021	76.048
ALA288 - THR1209	other	3.665	3.679	0
LYS289 - ASP1208	other	2.624	2.649	0
LYS289 - GLU1207	saltbr	6.426	6.698	87.425
MET292 - TYR1210	hydrophobic	4.009	3.91	0
MET292 - ASP1208	other	3.116	3.11	0
LYS289 - THR1209	other	2.487	2.393	0
MET292 - THR1209	other	2.997	2.778	0
PRO341 - ASP1225	other	1.742	1.731	0
LEU312 - PRO1229	other	2.272	2.234	0
PRO341 - THR1226	hbond	3.704	3.745	4.591
MET184 - LEU1093	other	3.316	3.271	0
LEU207 - GLU1122	hbond	1.796	1.532	0.998
ARG291 - TYR1210	hbond	2.71	2.483	1.198
LYS239 - ASP1202	saltbr	5.971	5.95	94.411
LEU305 - PHE1234	hydrophobic	1.783	1.558	0
ARG291 - ARG1214	hbond	7.746	8.129	0.399
ARG196 - GLU1195	saltbr	6.787	7.577	94.611
PRO341 - LEU1224	hydrophobic	1.483	1.338	0
PHE216 - TRP1119	hydrophobic	2.293	2.085	0
PRO341 - LEU1227	hbond	3.529	3.505	89.421
TYR131 - TYR1193	hydrophobic	4.681	4.694	0
LEU342 - LEU1227	hydrophobic	1.096	1.036	0
LEU169 - GLU1195	hbond	4.301	4.55	75.05
ALA213 - THR1125	hbond	1.315	1.16	1.198
ALA309 - LEU1232	hydrophobic	1.158	0.884	0
HSD209 - TRP1119	hbond	2.711	2.211	1.996
ARG306 - PHE1234	other	5.85	4.652	0
ALA213 - TRP1119	other	1.596	1.415	0
GLU298 - ARG1214	saltbr	6.407	6.75	73.453
TRP256 - GLU1122	hbond	2.108	1.455	22.555
VAL252 - ARG1123	other	1.774	1.548	0
PRO341 - TYR1217	hydrophobic	2.929	2.931	0
GLU130 - TYR1193	hbond	3.536	3.332	19.76
ALA208 - TRP1119	hbond	3.319	3.52	79.641
LYS239 - LEU1203	hbond	2.783	2.835	30.539
TYR194 - MET1198	hydrophobic	2.036	1.614	0
THR220 - ASP1124	hbond	1.805	1.031	20.359
GLN285 - THR1209	hbond	1.878	0.706	36.727
PRO144 - MET1169	hbond	2.582	2.391	14.172
ARG146 - ASP1168	saltbr	6.332	6.272	49.301
LEU169 - MET1198	hydrophobic	1.252	0.989	0
ILE255 - ARG1123	other	1.924	1.672	0
HSD228 - PRO1147	other	3.63	3.096	0
SER240 - PRO1206	other	1.794	1.616	0
ILE186 - GLY1096	hbond	2.054	1.766	0.599
THR220 - THR1125	hbond	1.814	1.724	28.543
ASP183 - ARG1089	hbond	4.065	3.885	5.19
TRP256 - ARG1123	other	1.161	0.817	0
PRO343 - THR1226	other	1.072	0.754	0
ARG286 - GLU1207	saltbr	4.552	6.129	65.469
ALA295 - TYR1210	hydrophobic	1.966	1.821	0
LEU156 - PRO1172	hydrophobic	1.06	0.739	0
MET184 - ARG1092	hbond	2.33	2.266	6.587
ARG262 - MET1198	hbond	2.489	1.221	0.798
ARG168 - GLU1195	saltbr	3.395	3.674	0
GLN243 - HSD1204	hbond	3.778	3.445	7.186
MET184 - ARG1089	hbond	2.293	1.945	5.19
GLY145 - THR1163	hbond	4.253	4.684	42.515
PHE185 - ARG1092	other	2.564	2.115	0
ARG224 - PHE1145	hbond	4.521	3.634	2.395
LYS299 - TYR1210	hbond	1.849	1.65	3.393
SER205 - VAL1161	other	1.366	1.055	0
ARG262 - TRP1201	other	6.448	3.654	0
LEU225 - PRO1147	hydrophobic	1.446	1.158	0
LEU169 - VAL1196	hbond	1.522	1.127	0.399
ARG146 - ASP1166	hbond	3.872	4.619	70.06
LYS148 - ASP1168	saltbr	3.574	4.413	64.271
LYS212 - GLU1116	saltbr	3.251	3.635	55.489
ASP183 - ARG1092	hbond	1.911	0.989	14.172
ARG168 - ASP1194	hbond	1.109	0.802	8.982
ARG146 - GLU1167	hbond	3.098	2.152	9.98
HSD228 - SER1146	hbond	2.049	0.566	3.393
ARG224 - PRO1147	hbond	2.215	1.256	5.788
GLY145 - ASP1166	other	1.928	2.13	0
ARG306 - ARG1237	hbond	2.12	1.824	1.597
LEU202 - PHE1162	hydrophobic	2.737	1.934	0
GLU298 - TYR1210	other	1.178	0.312	0
GLU298 - GLY1215	hbond	1.002	0.048	15.569
LYS182 - ARG1089	hbond	1.99	1.199	2.794
ARG146 - GLU1165	hbond	1.539	0.542	12.176
LEU152 - VAL1179	other	1.307	0.97	0
ALA309 - PHE1234	other	1.12	1.101	0
LYS212 - TRP1119	other	1.373	0.089	0
SER201 - PHE1162	other	2.067	1.917	0
LYS148 - MET1169	hbond	1.1	0.051	30.938
GLU130 - TRP1189	hbond	1.65	0.855	2.595
HSD228 - PHE1145	hbond	1.875	1.047	0.399
LEU167 - TYR1193	hbond	1.836	0.987	0.2
GLU310 - ARG1237	saltbr	7.308	9.804	59.082
ASN199 - PHE1162	other	1.043	0.292	0
SER201 - THR1163	hbond	2.068	1.319	34.93
PHE216 - GLU1115	other	2.253	1.234	0
ALA309 - GLU1235	other	1.326	0.471	0
SER302 - PHE1234	other	1.123	0.041	0
PHE154 - LEU1175	hydrophobic	1.715	0.602	0
MET307 - ARG1237	other	2.347	1.612	0
PHE216 - GLU1116	other	1.656	0.335	0
ARG133 - TRP1189	hbond	1.672	0.028	0.599
GLU188 - LYS1100	saltbr	2.074	0.054	43.114
GLU310 - LEU1236	other	1.961	0.048	0
THR220 - SER1127	hbond	1.343	0.011	11.577
LYS239 - HSD1204	hbond	1.721	0.008	0.399
ARG224 - ASP1124	saltbr	1.401	0.007	24.95
PHE216 - GLN1126	hbond	2.406	0	0.2
GLU178 - LYS1100	saltbr	1.653	0	37.126
GLU310 - GLU1235	other	1.002	0	0
ARG224 - SER1146	hbond	1.159	0	0.2
ARG306 - LEU1236	hbond	1.372	0	16.168
HSD141 - VAL1161	other	1.06	0	0
SER313 - GLU1235	hbond	1.014	0	0.998
HSD209 - GLU1116	hbond	1.356	0	11.178
LEU152 - TYR1176	hydrophobic	1.484	0	0
SER251 - GLU1154	hbond	1.001	0	1.397
GLU178 - ARG1111	saltbr	1.655	0	15.968
GLU281 - GLN1087	hbond	1.466	0	24.75
HSD228 - GLN1148	hbond	1.322	0	3.194
SER251 - GLU1155	hbond	1.034	0	15.768
GLU188 - ARG1111	saltbr	1.147	0	17.365
PHE216 - TYR1114	hydrophobic	1.134	0	0
