## Supplementary material for "Structural conformations of intrinsically disordered proteins of podocyte slit-diaphragm": Table S8 - Podocin - TRPC6 complex

### Sheet: WT - WT
Interactions were identified using Pycontact with default parameters: a hydrogen bond threshold of 2.5 Å and a minimum interaction mean score of 1.
The simulations comprised a total duration of 100 ns (1000 frames), and the interactions are arranged based on total time.
Interactions	Contact Type	Mean Score	Median Score	HBond Percentage
ARG322 - LEU777	other	1.449	1.318	0
TYR323 - LEU777	other	2.752	2.49	0
VAL319 - LEU777	other	1.079	1.009	0
THR326 - LEU777	other	1.167	1.118	0
GLN320 - LEU773	other	2.12	1.964	0
VAL319 - PHE774	other	1.67	1.622	0
VAL319 - LEU773	hydrophobic	1.497	1.369	0
LEU312 - LEU777	hydrophobic	1.659	1.489	0
TYR323 - LEU780	hydrophobic	1.224	1.143	0
THR326 - LEU780	other	1.322	1.228	0
ALA309 - PHE774	other	2.01	1.942	0
PRO372 - LYS808	hbond	4.027	4.044	22.677
PRO372 - ASN805	other	1.49	1.361	0
LEU312 - PHE774	other	1.626	1.318	0
PRO341 - TRP783	hydrophobic	2.866	2.083	0
ALA297 - GLN796	hbond	1.279	1.133	0.3
VAL290 - PHE795	hydrophobic	2.109	1.741	0
ILE293 - PHE795	hydrophobic	3.142	2.939	0
PRO353 - PHE744	hydrophobic	2.786	2.589	0
TYR323 - LEU773	hydrophobic	2.11	1.862	0
ALA294 - GLN796	hbond	5.862	6.326	68.531
VAL370 - LYS808	hbond	2.418	2.678	42.158
LEU305 - LEU778	hydrophobic	1.388	1.125	0
TYR323 - LEU776	hydrophobic	1.733	1.335	0
ASN348 - PHE751	other	9.535	9.89	0
PRO372 - ILE812	hydrophobic	1.319	1.127	0
GLN287 - ASN802	hbond	6.839	6.77	47.253
PHE344 - LEU776	hydrophobic	2.026	1.766	0
VAL290 - ALA799	other	1.175	0.967	0
GLU371 - LYS808	hbond	1.33	1.075	0.4
PRO353 - LYS743	other	1.7	1.638	0
SER313 - PHE774	other	2.83	2.763	0
ALA294 - PHE795	other	1.544	1.422	0
SER351 - PHE751	other	1.758	1.35	0
SER352 - PHE751	other	1.462	1.451	0
VAL339 - TRP783	hbond	1.421	1.015	6.294
GLU298 - GLN796	hbond	1.557	1.126	1.099
SER352 - PHE744	other	1.243	1.167	0
ALA309 - LEU778	other	1.355	1.202	0
SER354 - VAL740	other	1.383	1.231	0
ARG291 - ALA799	hbond	2.309	2.215	0.1
ARG291 - LYS803	hbond	3.27	3.102	0.1
ASN355 - VAL740	hbond	2.086	1.903	0.1
GLU371 - ASN805	hbond	3.11	3.527	64.535
ARG291 - ASN802	hbond	1.787	1.417	3.497
PHE344 - PHE754	hydrophobic	2.63	2.35	0
VAL370 - ILE804	hydrophobic	1.296	1.229	0
ARG291 - GLU806	saltbr	4.196	4.51	66.434
LEU340 - TRP783	hydrophobic	1.019	0.482	0
PRO372 - LYS809	other	1.261	0.847	0
VAL370 - MET801	hydrophobic	1.38	0.966	0
PRO375 - ILE812	other	1.355	0.773	0
ASN355 - ASP737	hbond	2.044	0.706	28.172
PRO369 - PRO851	hydrophobic	1.008	0.405	0
PHE344 - LYS779	other	1.101	0.524	0
ASN374 - ILE812	other	1.318	0.653	0
GLU333 - PHE788	other	1.587	0.641	0
PRO335 - PHE788	hydrophobic	1.572	0.341	0
LYS377 - ASP908	saltbr	3.152	0.95	42.957
LYS368 - GLU800	saltbr	2.628	0.191	44.456
LEU373 - LYS826	hbond	2.021	1.195	8.192
LYS334 - PHE788	other	1.012	0.03	0
PRO366 - TRP750	hydrophobic	2.46	0.574	0
LYS376 - LEU912	other	1.094	0.067	0
PHE344 - SER772	hbond	2.299	0.333	6.294
VAL370 - GLN828	hbond	2.139	0.011	37.063
ARG356 - ASP737	saltbr	2.904	0.011	35.465
ASN374 - LYS826	hbond	1.604	0	20.879
PHE344 - TYR775	hydrophobic	2.439	0	0
PRO369 - GLN828	hbond	1.531	0	0.599
LYS368 - GLN828	hbond	1.154	0	16.883
GLU371 - ARG853	saltbr	2.579	0	35.764
LEU347 - TRP783	hydrophobic	1.713	0	0
GLN287 - ASN805	hbond	1.24	0	24.775
GLU371 - GLN828	hbond	1.944	0	23.177
ASP345 - SER772	hbond	2.5	0	34.865
ASP345 - SER769	hbond	2.235	0	34.765
ASP345 - ARG758	saltbr	1.876	0	24.376
ASN374 - ASP825	hbond	1.109	0	22.378
ARG356 - ASP736	saltbr	1.092	0	20.879
GLU298 - LYS803	saltbr	1.029	0	22.378
ARG356 - GLN732	hbond	1.266	0	7.093
ARG356 - ARG838	other	2.554	0	0
ARG356 - ASP842	saltbr	1.339	0	22.278
ARG356 - SER836	hbond	1.156	0	23.676
GLU371 - LYS827	saltbr	1.453	0	0

### Sheet: Podocin (R322Q) - TRPC6
Interactions were identified using Pycontact with default parameters: a hydrogen bond threshold of 2.5 Å and a minimum interaction mean score of 1.
The simulations comprised a total duration of 50 ns (500 frames), and the interactions are arranged based on total time.
Interactions	Contact Type	Mean Score	Median Score	HBond Percentage
VAL290 - PHE795	other	2.867	2.806	0
ARG291 - ALA799	other	2.758	2.626	0
ALA294 - GLN796	hbond	4.418	3.756	29.541
LEU312 - LEU777	hydrophobic	1.872	1.715	0
TYR323 - LEU777	hydrophobic	3.074	3.029	0
PHE344 - LYS779	other	6.661	6.266	0
LEU347 - TRP783	hydrophobic	5.828	5.931	0
ASN348 - PHE751	other	8.381	8.259	0
PRO353 - PHE744	hydrophobic	3.02	2.904	0
PRO353 - VAL740	hydrophobic	1.568	1.412	0
PRO366 - TRP750	other	6.917	6.484	0
PRO366 - ALA747	other	2.529	2.453	0
LYS368 - GLU800	saltbr	5.272	5.455	95.409
PRO372 - ILE804	hydrophobic	2.117	2.023	0
PRO372 - MET801	hydrophobic	2.983	3.001	0
LEU373 - LYS826	hbond	4.528	4.369	21.756
PRO353 - LYS743	other	2.025	1.918	0
ASN374 - ILE812	other	2.46	2.069	0
ALA294 - PHE795	other	1.46	1.368	0
LEU373 - ILE812	other	2.793	2.703	0
PHE344 - LEU780	other	2.29	2.036	0
ARG291 - ASN802	hbond	3.275	2.931	30.14
PRO375 - LEU912	other	1.535	1.499	0
ILE293 - PHE795	hydrophobic	2.814	2.441	0
ALA297 - GLN796	other	1.931	1.764	0
LEU312 - PHE774	other	2.859	2.647	0
VAL319 - LEU773	hydrophobic	1.622	1.567	0
PRO341 - ILE784	hydrophobic	1.068	0.972	0
PRO375 - ILE812	other	2.28	2.118	0
GLN320 - LEU773	other	2.081	1.988	0
GLN287 - ASN802	hbond	4.11	4.134	36.327
LEU305 - LYS782	other	1.457	1.354	0
PRO375 - LEU813	hydrophobic	1.363	1.143	0
VAL339 - LEU787	hydrophobic	1.266	1.177	0
PHE363 - PHE848	other	3.314	3.006	0
VAL290 - ALA799	other	1.049	0.768	0
ASN355 - VAL740	other	2.49	2.362	0
SER360 - HSD844	hbond	2.939	2.629	5.988
GLU298 - GLN796	hbond	1.913	1.618	1.996
PRO372 - ILE812	other	1.22	1.068	0
ASN374 - LEU909	other	1.811	1.666	0
LYS376 - ASN805	hbond	6.127	5.572	48.503
SER365 - PHE848	hbond	3.866	4.273	69.86
SER367 - ARG746	hbond	3.277	3.125	20.559
SER352 - PHE744	other	1.325	1.174	0
LEU342 - LEU780	other	1.313	1.192	0
GLU371 - LYS827	saltbr	5.893	6.406	48.303
SER351 - PHE848	other	3.165	3.112	0
ASN374 - LYS826	hbond	2.707	2.144	32.535
ALA309 - PHE774	other	1.944	1.82	0
SER367 - TRP750	hbond	7.1	7.613	7.385
SER354 - VAL740	other	1.522	1.253	0
ARG291 - LYS803	other	2.857	2.475	0
THR326 - LEU777	other	1.294	1.243	0
LEU361 - PHE848	hydrophobic	1.382	0.738	0
VAL370 - ARG746	other	1.931	1.791	0
SER351 - PHE751	other	1.966	1.851	0
ASN355 - ASP737	hbond	3.8	3.92	56.886
LYS376 - LEU912	other	1.115	0.941	0
ASN374 - ASP825	hbond	2.155	1.963	39.321
THR337 - LEU787	other	1.347	1.093	0
SER313 - PHE774	other	2.621	2.355	0
GLY359 - GLU841	hbond	2.02	1.851	1.996
PRO364 - LEU787	hydrophobic	1.183	1.036	0
PRO366 - PHE848	hydrophobic	2.06	1.89	0
SER360 - GLU841	hbond	1.736	1.077	14.172
PRO335 - PHE788	hydrophobic	3.85	3.708	0
TYR323 - LEU773	hydrophobic	1.658	1.206	0
ARG291 - GLU806	saltbr	4.707	5.349	67.465
SER365 - ASN849	hbond	1.326	1.246	2.994
VAL319 - PHE774	other	1.079	0.866	0
PHE344 - PHE751	hydrophobic	1.884	1.631	0
TYR323 - LEU776	hydrophobic	1.459	0.908	0
GLU371 - MET801	other	1.758	1.664	0
LYS368 - ARG746	hbond	1.91	1.785	54.691
LYS377 - LEU912	other	1.07	0.845	0
PRO364 - TRP783	hydrophobic	1.263	0.665	0
LYS334 - PHE788	other	1.869	1.401	0
PRO353 - PHE848	hydrophobic	1.104	0.731	0
LEU361 - HSD844	other	1.262	0.405	0
SER365 - ASN850	hbond	1.61	1.165	0.998
PRO362 - HSD844	other	3.082	1.837	0
SER360 - LEU845	other	1.868	1.743	0
SER365 - PRO851	other	1.071	0.401	0
GLY359 - LEU845	other	1.861	1.48	0
SER360 - PHE848	other	1.911	1.442	0
ARG356 - GLN732	hbond	3.074	1.997	5.988
ASN374 - LEU824	hbond	1.313	0.49	37.325
ARG356 - ASP737	saltbr	4.37	5.182	54.291
ASN355 - ASP736	hbond	1.394	0.06	7.784
LYS377 - ASP908	saltbr	2.641	0.332	45.908
ASN348 - LYS748	hbond	2.3	0.081	42.715
VAL370 - GLN828	hbond	1.377	0.045	22.156
SER352 - LYS748	hbond	1.634	0.128	9.78
GLU371 - ARG853	saltbr	2.968	0	38.922
ASN374 - LYS827	hbond	1.99	0	24.95
ALA297 - GLN789	hbond	1.091	0	2.196
GLU371 - GLN828	hbond	2.109	0	35.729
LYS378 - GLU915	saltbr	1.655	0	28.343
LYS368 - GLU797	saltbr	1.121	0	21.357
GLN358 - ASN728	hbond	1.211	0	3.393
ARG356 - ASN728	hbond	1.073	0	21.158
GLN358 - MET726	hbond	1.042	0	15.569

### Sheet: Podocin - TRPC6 (R895C)
Interactions were identified using Pycontact with default parameters: a hydrogen bond threshold of 2.5 Å and a minimum interaction mean score of 1.
The simulations comprised a total duration of 50 ns (500 frames), and the interactions are arranged based on total time.
Interactions	Contact Type	Mean Score	Median Score	HBond Percentage
VAL290 - PHE795	other	3.078	2.929	0
ALA309 - PHE774	other	2.334	2.3	0
GLN320 - LEU773	other	2.313	2.17	0
TYR323 - LEU777	other	2.879	2.743	0
ASN348 - PHE751	other	8.419	8.027	0
PRO353 - PHE744	hydrophobic	3.111	2.838	0
SER313 - PHE774	other	3.888	3.69	0
VAL319 - LEU777	other	1.004	0.96	0
PRO372 - MET801	hydrophobic	2.681	2.488	0
ALA294 - GLN796	hbond	3.891	3.295	24.551
ARG322 - LEU777	other	1.232	1.081	0
THR326 - LEU777	other	1.264	1.182	0
PRO366 - TRP750	hydrophobic	5.07	4.537	0
ARG291 - ALA799	other	2.533	2.418	0
LEU312 - LEU777	hydrophobic	1.608	1.434	0
GLN287 - ASN802	hbond	4.24	4.127	17.166
ILE293 - PHE795	hydrophobic	3.178	2.868	0
ALA294 - PHE795	other	1.229	1.169	0
VAL319 - LEU773	hydrophobic	1.727	1.705	0
SER352 - PHE744	other	3.582	2.565	0
VAL290 - ALA799	other	1.077	0.886	0
LEU305 - LEU778	hydrophobic	1.538	1.349	0
VAL319 - PHE774	other	1.492	1.476	0
ALA309 - LEU778	hydrophobic	1.493	1.429	0
ARG291 - ASN802	hbond	4.251	4.725	65.269
TYR323 - LEU780	hydrophobic	1.661	1.471	0
LEU305 - LYS782	other	1.506	1.236	0
VAL339 - LEU787	hydrophobic	1.507	1.385	0
PRO366 - ALA747	other	2.156	1.887	0
GLU371 - LYS827	saltbr	6.277	6.166	47.106
PHE344 - PHE754	hydrophobic	4.191	3.623	0
ASN374 - ASN805	hbond	3.891	3.783	61.677
LEU312 - PHE774	other	1.171	0.87	0
PRO341 - ILE784	hydrophobic	1.348	1.127	0
LEU347 - TRP783	hydrophobic	2.073	1.793	0
GLU298 - GLN796	hbond	1.978	1.609	3.792
LEU373 - GLY811	hbond	2.14	1.752	0.599
PRO353 - VAL740	hydrophobic	1.058	0.827	0
LEU373 - LYS826	other	1.96	1.888	0
GLU371 - PRO851	other	1.414	1.082	0
SER367 - ARG746	hbond	3.423	3.314	13.174
TYR323 - LEU776	hydrophobic	1.951	1.5	0
ALA297 - GLN796	other	1.717	1.531	0
GLU371 - ARG853	saltbr	6.085	7.565	81.437
PRO372 - ASN805	hbond	2.199	1.442	16.168
LEU327 - LEU780	hydrophobic	1.11	0.875	0
PRO372 - ILE804	other	1.765	1.658	0
ARG291 - GLU806	saltbr	4.59	4.765	65.469
LYS334 - PHE788	other	2.966	2.871	0
PRO335 - PHE788	other	1.96	1.474	0
TYR323 - LEU773	hydrophobic	1.408	1.081	0
LYS376 - ASN805	hbond	3.733	3.78	19.96
PRO375 - ASN805	hbond	2.031	1.952	11.377
LEU373 - LYS827	hbond	1.165	1.035	0.399
SER367 - TRP750	hbond	3.052	2.364	1.397
PRO316 - PRO770	hydrophobic	1.417	1.157	0
THR326 - LEU780	other	1.245	1.124	0
GLN287 - ASP798	hbond	1.25	0.542	13.573
LYS368 - GLU800	saltbr	4.147	4.659	73.253
SER331 - PHE788	other	3.252	2.784	0
ARG291 - LYS803	other	2.288	1.886	0
VAL370 - ARG746	other	1.349	0.896	0
LEU342 - TRP783	other	1.044	0.295	0
LEU347 - PHE751	hydrophobic	1.401	1.185	0
PHE344 - LEU780	hydrophobic	1.096	0.696	0
VAL339 - PHE788	hydrophobic	1.052	0.632	0
LYS376 - GLU806	hbond	2.013	0.98	11.976
PHE344 - PHE751	hydrophobic	1.621	1.109	0
VAL370 - GLN828	hbond	2.56	2.909	48.703
SER365 - LYS743	hbond	1.225	0.687	0.599
GLU333 - PHE788	other	1.267	0.186	0
SER351 - PHE744	other	2.561	2.039	0
PRO364 - ASN849	other	2.084	1.528	0
PHE344 - TRP783	hydrophobic	1.319	0.085	0
ARG356 - ASP737	saltbr	3.567	0.677	43.114
ASN355 - ASP737	hbond	1.975	0.041	18.762
LYS368 - ARG746	hbond	1.054	0.01	25.349
PRO369 - GLN828	other	2.46	2.022	0
GLU371 - GLN828	hbond	3.31	0.133	48.703
ARG286 - ASP798	saltbr	1.858	0.018	41.916
ARG356 - GLN732	hbond	1.754	0	2.794
LYS368 - GLU797	saltbr	1.949	0	36.926
LYS378 - ASP908	saltbr	1.617	0	30.938
ASN355 - VAL740	other	1.126	0	0
PHE363 - ASN849	hbond	1.012	0	0.2
LYS378 - GLU915	saltbr	1.235	0	21.357
SER336 - PHE848	other	1.057	0	0
