## Supplementary material for "Structural conformations of intrinsically disordered proteins of podocyte slit-diaphragm": Table S9 - TRPC6 - Nephrin complex

### Sheet: WT - WT
Interactions were identified using Pycontact with default parameters: a hydrogen bond threshold of 2.5 Å and a minimum interaction mean score of 1.
The simulations comprised a total duration of 100 ns (1000 frames), and the interactions are arranged based on total time.
Interactions	Contact Type	Mean Score	Median Score	HBond Percentage
TYR232 - TRP1201	hbond	4.743	4.889	66.134
CYS229 - MET1198	other	2.257	2.08	0
GLN230 - TRP1201	hbond	10.009	9.939	3.197
LEU335 - LEU1203	hydrophobic	1.503	1.38	0
GLY331 - LEU1203	other	1.797	1.954	0
PRO283 - TRP1201	hydrophobic	2.079	2.001	0
ARG68 - PRO1185	hbond	4.463	4.407	22.577
TYR232 - LEU1203	other	1.324	1.296	0
TYR232 - HSD1204	hbond	8.289	7.803	58.442
CYS336 - TRP1205	hbond	1.396	1.331	0.1
LEU332 - LEU1203	hydrophobic	1.231	1.022	0
GLN69 - GLU1180	hbond	4.73	4.426	91.808
LEU335 - TRP1205	hbond	1.631	1.4	0.2
HSD228 - MET1198	other	1.763	1.568	0
ARG215 - LEU1192	hbond	2.014	1.7	3.896
GLN69 - PRO1185	other	1.607	1.47	0
ALA187 - TRP1119	hbond	5.193	5.212	0.1
TYR232 - ASP1202	other	1.295	1.284	0
PRO55 - TYR1158	hydrophobic	2.111	1.435	0
GLN69 - TYR1183	hbond	2.333	2.483	75.125
SER170 - MET1198	other	4.062	4.36	0
ALA187 - THR1120	hbond	2.959	3.074	46.154
LEU332 - TRP1205	other	1.241	0.885	0
ILE345 - TRP1205	hydrophobic	1.811	1.824	0
LEU72 - TYR1183	other	1.895	1.794	0
PHE216 - VAL1196	hydrophobic	1.159	1.016	0
LEU72 - GLU1180	other	3.043	2.83	0
LEU332 - PRO1206	hydrophobic	1.011	0.941	0
LEU72 - PRO1185	hydrophobic	1.271	1.043	0
GLN69 - ARG1181	hbond	1.896	0.501	1.598
GLU341 - TRP1205	hbond	2.644	2.244	1.499
CYS229 - GLY1199	hbond	1.512	1.51	1.998
GLU188 - THR1120	hbond	2.177	1.833	3.297
PRO55 - ARG1160	hbond	3.592	3.697	26.474
LYS241 - GLY1121	hbond	3.038	2.97	3.896
PRO49 - TYR1158	hbond	2.499	1.926	36.963
LYS241 - THR1120	hbond	3.982	3.895	20.679
PRO49 - VAL1156	hydrophobic	1.18	1	0
ARG73 - GLU1180	saltbr	6.23	7.121	66.134
ARG82 - TYR1193	hbond	3.595	3.563	47.652
PRO47 - TYR1158	hbond	3.414	2.132	20.08
CYS56 - ARG1160	hbond	3.08	2.695	5.594
GLU188 - TRP1119	hbond	2.318	1.904	1.898
SER287 - PRO1206	other	1.173	0.821	0
SER170 - VAL1196	other	1.105	1.061	0
PRO55 - SER1159	other	1.792	1.742	0
LEU79 - TYR1193	hbond	2.655	2.881	6.593
GLY189 - THR1120	hbond	1.409	1.286	4.595
ALA80 - TYR1193	hbond	2.958	2.511	0.599
ALA18 - GLN1197	hbond	2.635	2.806	3.596
SER170 - GLY1199	hbond	1.32	1.519	63.237
ARG215 - TRP1189	other	2.821	2.775	0
CYS43 - VAL1179	hbond	1.04	0.817	0.4
LYS171 - GLN1197	hbond	2.012	1.493	26.274
ARG78 - TYR1193	hbond	3.218	3.113	1.898
LYS171 - GLY1199	other	2.027	2.161	0
ASP212 - GLY1187	hbond	2.008	1.896	5.195
PHE57 - TYR1158	hbond	2.486	1.088	3.197
GLY242 - GLU1122	other	1.408	1.073	0
CYS50 - TYR1158	hbond	1.436	0.304	4.595
GLY213 - TRP1189	hbond	1.054	0.39	8.092
GLY242 - GLY1121	other	1.088	0.593	0
ARG240 - GLU1122	saltbr	5.806	5.397	46.853
ASP212 - ALA1188	hbond	1.895	1.272	43.756
ARG58 - TYR1158	hbond	1.611	0.649	24.376
LEU64 - PRO1184	hydrophobic	1.307	1.018	0
TYR54 - ARG1160	hbond	1.892	1.095	3.896
ARG16 - PRO1200	hbond	1.412	0.79	0.3
CYS43 - TYR1183	hbond	1.826	0.899	0.1
ALA19 - GLN1197	hbond	1.245	0.897	0.5
LEU48 - TYR1158	hbond	1.084	0.043	6.793
LEU64 - PHE1162	hydrophobic	2.7	1.669	0
GLY17 - PRO1200	other	2.596	2.42	0
ALA18 - MET1198	hbond	5.714	7.46	61.339
ARG58 - VAL1156	hbond	2.171	1.101	36.264
ASN81 - TYR1193	hbond	2.336	1.637	1.099
MET132 - TYR1193	hydrophobic	2.748	2.66	0
ARG244 - GLU1122	saltbr	2.622	1.677	47.253
PHE57 - VAL1156	other	1.624	0.513	0
LEU64 - ARG1181	other	1.313	1.217	0
SER13 - GLN1197	hbond	1.476	0.893	14.486
PHE88 - PRO1191	hydrophobic	1.668	1.21	0
GLY59 - ARG1160	hbond	1.218	0.165	0.699
ALA19 - MET1198	hbond	1.459	0.852	6.094
GLY20 - VAL1196	hbond	1.136	1.158	15.485
GLY20 - GLN1197	hbond	1.647	0.098	21.578
ARG78 - LEU1192	hbond	3.162	2.974	0.4
ARG78 - TRP1189	hbond	2.067	0.871	0.899
CYS253 - TYR1139	hbond	3.66	3.388	37.463
LYS254 - TYR1139	hbond	1.615	0.44	7.393
LEU288 - TYR1210	hbond	1.64	0.257	14.086
ARG58 - ARG1160	hbond	2.249	1.749	30.569
GLU291 - THR1209	hbond	1.285	0.084	10.589
TYR53 - TYR1176	hbond	3.152	0.737	0.799
ARG58 - GLU1155	saltbr	2.613	0.037	26.573
CYS253 - PRO1137	other	1.5	0.984	0
LYS254 - ARG1140	hbond	1.815	0.212	0.1
ASN256 - TYR1138	hbond	1.735	0.028	9.69
ARG58 - SER1157	hbond	1.026	0.03	2.597
ARG240 - TYR1210	hbond	4.154	0.061	7.692
ARG78 - ASP1194	hbond	3.331	0.247	47.153
GLU291 - GLN1211	hbond	1.625	0	13.387
LEU239 - GLU1122	other	1.184	0	0
TYR209 - TRP1189	hbond	2.126	0	0.1
GLY42 - TYR1183	hbond	2.149	0	4.995
TYR53 - ASP1177	hbond	1.859	0	27.872
ASN62 - PRO1184	hbond	1.132	0	1.099
ASN256 - GLU1136	hbond	1.125	0	24.176
ARG58 - SER1159	hbond	1.23	0	1.499
TYR53 - HSD1174	hbond	2.157	0	4.096
LEU239 - TYR1210	other	1.598	0	0
LYS254 - TYR1138	hbond	1.601	0	32.268
TYR54 - ASP1177	hbond	1.474	0	22.478
SER60 - SER1159	hbond	1.128	0	9.99
GLU211 - GLY1187	hbond	1.012	0	15.385
ARG16 - ASP1202	saltbr	1.44	0	18.781
SER290 - THR1209	hbond	1.012	0	11.289
LYS190 - GLU1116	saltbr	1.596	0	29.67
ASN259 - LEU1142	hbond	1.492	0	10.989
GLU211 - SER1186	hbond	1.628	0	22.178
LEU288 - THR1209	hbond	1.23	0	6.394
ARG78 - GLU1195	saltbr	1.546	0	23.676
CYS50 - TYR1176	hbond	1.039	0	18.881
GLY59 - TYR1158	hbond	1.145	0	19.481
GLY59 - SER1157	hbond	1.023	0	0.4
LEU48 - SER1157	hbond	1.195	0	15.884
GLU40 - TRP1189	hbond	1.714	0	26.773
GLU246 - SER1128	hbond	1.997	0	23.477
LYS190 - THR1129	hbond	1.036	0	10.49
GLU246 - THR1129	hbond	2.22	0	26.873
LYS371 - VAL1241	hbond	1.811	0	25.974
GLU291 - TYR1210	hbond	1.17	0	9.59
ARG240 - ARG1123	hbond	1.222	0	18.881
GLU299 - ARG1237	saltbr	1.502	0	16.683
ARG82 - ASP1194	saltbr	1.257	0	16.284
SER290 - TYR1210	other	1.095	0	0
ARG82 - TRP1189	other	1.897	0	0

### Sheet: TRPC6 (R175W) - Nephrin
Interactions were identified using Pycontact with default parameters: a hydrogen bond threshold of 2.5 Å and a minimum interaction mean score of 1.
The simulations comprised a total duration of 50 ns (500 frames), and the interactions are arranged based on total time.
Interactions	Contact Type	Mean Score	Median Score	HBond Percentage
GLY12 - PRO1200	other	1.489	1.438	0
GLN69 - GLU1180	hbond	6.772	6.71	97.605
LEU72 - PRO1185	other	1.956	1.866	0
LEU72 - TYR1183	hydrophobic	2.298	2.14	0
ARG78 - TYR1193	other	4.36	4.384	0
LEU79 - TYR1193	other	3.751	3.794	0
ALA80 - TYR1193	other	4.757	4.479	0
ARG82 - TYR1193	hbond	3.864	3.878	89.022
MET132 - TYR1193	other	3.918	3.88	0
SER170 - MET1198	hbond	4.883	4.943	0.2
SER170 - GLY1199	hbond	1.769	1.775	84.431
LYS171 - GLY1199	other	2.505	2.571	0
CYS229 - GLY1199	hbond	1.808	1.795	1.397
GLN230 - TRP1201	hbond	9.639	9.489	1.397
TYR232 - HSD1204	hbond	8.608	7.716	58.882
TYR232 - TRP1201	hbond	4.86	4.956	74.251
ARG240 - GLU1122	saltbr	13.224	13.258	100
VAL306 - PHE1234	hydrophobic	2.902	2.968	0
GLY331 - LEU1203	other	1.826	1.954	0
CYS336 - TRP1205	other	1.464	1.414	0
LYS367 - LEU1240	other	2.928	2.907	0
GLY17 - MET1198	other	1.432	1.546	0
ALA18 - MET1198	hbond	8.496	8.761	95.808
ALA18 - GLN1197	hbond	3.246	3.112	4.391
PRO47 - SER1157	other	3.026	3.018	0
ARG58 - VAL1156	hbond	2.686	2.166	3.792
ARG68 - PRO1185	hbond	4.74	4.658	7.784
ARG78 - LEU1192	hbond	5.636	5.693	0.2
ARG215 - LEU1192	other	1.382	1.331	0
GLU303 - PHE1234	other	5.563	5.333	0
LEU368 - LEU1240	hydrophobic	1.308	1.161	0
GLY17 - PRO1200	other	3.85	3.758	0
ARG58 - TYR1158	hbond	3.668	3.779	90.818
ARG58 - SER1159	hbond	4.514	4.037	2.794
ARG58 - ARG1160	hbond	3.99	4.007	91.617
ASN81 - TYR1193	hbond	3.12	2.854	0.599
TYR232 - ASP1202	other	1.413	1.423	0
PRO283 - TRP1201	hydrophobic	2.166	2.14	0
LEU335 - LEU1203	hydrophobic	1.789	1.702	0
LYS171 - GLN1197	hbond	2.915	3.118	34.531
LEU239 - GLU1122	other	3.567	3.806	0
LYS241 - GLY1121	hbond	3.559	3.434	11.377
GLU291 - TYR1210	hbond	5.391	5.19	2.595
GLU299 - ARG1237	saltbr	8.589	9.456	94.81
LEU332 - PRO1206	hydrophobic	1.076	1.009	0
GLU341 - TRP1205	hbond	2.693	2.253	0.998
ILE345 - TRP1205	hydrophobic	2.063	2.109	0
ARG16 - PRO1200	other	2.53	2.259	0
SER170 - GLN1197	hbond	1.497	0.904	10.18
PHE216 - VAL1196	hydrophobic	1.797	1.681	0
TYR232 - LEU1203	other	1.438	1.431	0
PHE57 - VAL1156	hydrophobic	2.477	2.107	0
ARG73 - GLU1180	saltbr	8.673	9.779	81.836
LEU332 - LEU1203	hydrophobic	1.169	1	0
LEU48 - SER1157	hbond	7.379	7.557	97.405
LEU48 - VAL1156	other	2.628	2.68	0
PRO49 - VAL1156	hydrophobic	1.073	0.922	0
VAL71 - GLY1190	hbond	1.604	1.446	0.2
CYS229 - MET1198	other	1.858	1.826	0
LEU332 - TRP1205	other	1.239	0.881	0
LYS371 - LEU1240	other	1.913	1.642	0
ALA85 - PRO1191	other	1.762	1.667	0
ARG215 - TRP1189	other	3.283	3.27	0
LYS241 - THR1120	hbond	3.886	3.684	24.75
LEU335 - TRP1205	hydrophobic	1.544	1.347	0
CYS43 - VAL1179	hbond	1.398	1.35	1.397
ARG240 - GLY1121	other	1.333	1.445	0
LYS371 - VAL1241	hbond	7.906	8.081	94.012
VAL306 - PRO1233	other	2.059	1.836	0
SER13 - GLN1197	hbond	2.132	1.764	10.778
ALA19 - GLN1197	hbond	1.829	1.878	0.599
LEU201 - SER1146	hbond	2.029	1.713	8.583
SER364 - LEU1240	other	1.84	1.877	0
LEU64 - SER1159	other	1.567	1.351	0
ASN302 - GLU1235	hbond	6.194	6.453	73.054
CYS43 - TYR1183	other	2.084	1.945	0
ARG78 - ASP1194	hbond	7.971	9.214	92.016
HSD228 - MET1198	other	1.573	1.308	0
ARG244 - GLU1122	saltbr	3.678	3.819	89.421
MET295 - ARG1237	other	2.569	2.322	0
PHE88 - GLY1190	other	2.773	1.82	0
TYR372 - GLU1235	hbond	3.876	4.128	72.455
ARG240 - GLN1211	hbond	3.833	3.329	0.998
GLY42 - TYR1183	hbond	3.84	3.757	2.395
ALA18 - GLY1199	other	1.234	1.092	0
LEU368 - ARG1237	other	1.246	0.897	0
LEU201 - LEU1142	hydrophobic	1.422	1.175	0
GLY242 - GLU1122	other	1.501	1.371	0
SER290 - TYR1210	hbond	6.247	6.162	0.399
PRO55 - TYR1158	hbond	4.68	4.581	0.399
PHE57 - TYR1158	other	3.143	3.107	0
ASP41 - TYR1183	hbond	1.649	1.205	7.784
GLN69 - PRO1185	other	1.478	1.3	0
TYR372 - ARG1237	hbond	1.225	0.941	1.597
GLN69 - TYR1183	hbond	1.155	1.006	37.126
GLY59 - ARG1160	hbond	1.169	0.709	0.599
PHE88 - PRO1191	hydrophobic	2.47	2.418	0
PRO55 - ARG1160	hbond	3.516	4.209	56.687
PHE88 - PRO1185	other	1.591	1.329	0
TYR372 - LEU1236	hbond	1.187	0.775	3.393
ASN302 - PHE1234	other	1.135	0.982	0
ARG78 - TRP1189	hbond	3.41	3.496	1.597
LYS371 - ARG1237	other	1.437	1.456	0
LEU48 - TYR1158	hbond	2.34	2.299	31.138
LEU48 - GLU1155	other	1.62	1.269	0
SER287 - PRO1206	other	1.273	0.881	0
GLN203 - GLN1148	hbond	2.861	2.58	9.581
ARG78 - GLU1195	saltbr	3.513	3.649	47.305
GLU40 - TRP1189	hbond	4.578	5.362	76.248
TYR54 - TYR1158	hydrophobic	3.732	2.994	0
LYS371 - LEU1236	hbond	1.26	1.332	1.996
PRO44 - SER1157	hbond	1.527	1.477	0.2
ASP212 - ALA1188	hbond	2.383	2.536	52.295
CYS56 - ARG1160	hbond	2.716	2.396	2.994
ASP257 - SER1141	hbond	5.374	6.099	68.663
LEU64 - PHE1162	other	4.721	4.744	0
GLY20 - GLN1197	hbond	2.635	2.433	41.717
ARG58 - PRO1184	other	1.124	0.857	0
LEU64 - GLY1161	other	1.181	0.964	0
ALA19 - MET1198	hbond	1.703	1.359	3.393
SER289 - TYR1210	hbond	2.859	2.836	1.597
TYR54 - ARG1160	hbond	2.79	1.773	13.772
LEU64 - ARG1181	hbond	1.169	1.159	0.798
GLY20 - VAL1196	hbond	1.345	1.41	16.168
PHE252 - LEU1232	hydrophobic	1.291	0.929	0
ASP257 - LEU1142	hbond	3.28	3.724	50.898
ALA187 - THR1120	hbond	1.869	0.973	27.146
ASP212 - GLY1187	other	1.506	1.253	0
GLN69 - PHE1162	other	1.076	0.692	0
PRO47 - TYR1158	hydrophobic	1.203	0.652	0
GLN198 - LEU1142	hbond	1.036	0.656	0.798
LEU288 - TYR1210	hbond	1.2	0.953	0.798
SER60 - ARG1160	hbond	1.045	0.555	4.391
ALA65 - PHE1162	other	1.433	0.537	0
GLU74 - VAL1179	other	1.248	0.49	0
PRO44 - TYR1183	hydrophobic	1.064	0.19	0
ALA187 - TRP1119	hbond	2.489	1.781	3.792
ARG16 - ASP1202	saltbr	2.173	0.115	28.543
LEU201 - GLN1148	hbond	1.246	0.227	20.958
ARG58 - SER1186	hbond	1.754	0.507	8.383
GLU188 - TRP1119	hbond	1.777	0.415	6.587
ALA193 - THR1129	hbond	1.637	0	2.994
PHE88 - TRP1189	other	1.138	0	0
GLN198 - VAL1130	other	1.295	0	0
HSD264 - GLN1153	hbond	2.294	0	6.188
GLU211 - GLY1187	hbond	1.399	0	28.144
GLU211 - SER1186	hbond	1.607	0	15.17
ASN256 - TYR1139	hbond	1.658	0	10.579
ASN256 - ARG1140	hbond	1.084	0	1.796
LEU64 - THR1163	hbond	1.923	0	32.535
HSD264 - ARG1143	hbond	1.387	0	17.964
LYS190 - GLU1116	saltbr	1.262	0	25.549
GLU291 - TYR1217	hbond	1.063	0	16.966
HSD249 - TYR1139	other	1.28	0	0
LYS190 - GLU1136	saltbr	1.051	0	21.557
ARG63 - GLU1167	saltbr	1.004	0	12.974

### Sheet: TRPC6 - Nephrin (G1161V)
Interactions were identified using Pycontact with default parameters: a hydrogen bond threshold of 2.5 Å and a minimum interaction mean score of 1.
The simulations comprised a total duration of 50 ns (500 frames), and the interactions are arranged based on total time.
Interactions	Contact Type	Mean Score	Median Score	HBond Percentage
GLY17 - PRO1200	other	4.017	3.73	0
GLY17 - MET1198	other	1.398	1.488	0
ALA18 - MET1198	hbond	8.363	8.418	91.417
ALA18 - GLN1197	hbond	3.042	3.005	0.2
PRO55 - TYR1158	hydrophobic	4.098	3.962	0
PHE57 - TYR1158	other	2.934	3.033	0
ARG58 - SER1159	hbond	3.736	3.743	38.523
ARG68 - PRO1185	other	5.184	5.043	0
GLN69 - PRO1185	other	2.69	2.668	0
GLN69 - GLU1180	hbond	7.763	7.772	97.405
LEU72 - TYR1183	other	1.75	1.636	0
LEU72 - PRO1185	other	1.842	1.711	0
ARG73 - GLU1180	saltbr	10.13	10.246	98.204
ARG78 - LEU1192	other	5.868	5.879	0
ARG78 - TYR1193	other	4.533	4.388	0
LEU79 - TYR1193	other	3.753	3.645	0
ALA80 - TYR1193	other	3.59	3.209	0
ARG82 - TYR1193	hbond	4.428	4.413	97.206
PHE88 - PRO1191	hydrophobic	1.87	1.748	0
MET132 - TYR1193	hydrophobic	3.876	3.728	0
SER170 - MET1198	other	4.681	4.595	0
SER170 - VAL1196	other	1.437	1.441	0
SER170 - GLY1199	hbond	1.57	1.528	75.05
ASP212 - GLY1187	other	1.79	1.653	0
CYS229 - GLY1199	hbond	1.89	1.827	1.996
GLN230 - TRP1201	hbond	10.822	10.726	0.798
TYR232 - HSD1204	hbond	9.775	9.333	64.072
TYR232 - TRP1201	hbond	4.939	5.046	75.449
LEU239 - GLU1122	other	3.91	3.926	0
ARG240 - GLU1122	saltbr	13.571	13.493	100
GLY242 - GLU1122	other	1.704	1.603	0
ARG244 - GLU1122	saltbr	4.177	4.121	99.601
PRO283 - TRP1201	hydrophobic	2.237	2.091	0
GLU303 - PHE1234	other	5.338	5.184	0
LEU335 - LEU1203	hydrophobic	1.838	1.754	0
CYS336 - TRP1205	other	1.321	1.291	0
ALA18 - GLY1199	hbond	1.366	1.274	0.2
ALA19 - GLN1197	other	2.073	2.089	0
ASN81 - TYR1193	hbond	3.194	2.776	0.399
PHE88 - PRO1185	other	2.027	1.941	0
LYS171 - GLN1197	hbond	3.678	3.925	65.669
ARG215 - LEU1192	other	1.43	1.398	0
PHE216 - VAL1196	hydrophobic	1.375	1.237	0
TYR232 - ASP1202	other	1.342	1.342	0
GLY20 - GLN1197	hbond	4.759	4.768	72.455
LEU64 - PRO1185	hydrophobic	1.288	1.325	0
ARG68 - SER1186	other	2.039	2.101	0
VAL71 - GLY1190	hbond	3.23	3.36	40.519
LYS171 - GLY1199	other	2.099	2.153	0
GLU211 - SER1186	hbond	6.559	6.557	96.806
TYR232 - LEU1203	other	1.41	1.437	0
LYS241 - GLY1121	hbond	4.133	4.19	1.996
ARG16 - PRO1200	other	2.062	1.543	0
GLY42 - TYR1183	hbond	5.17	5.222	1.397
ARG78 - ASP1194	hbond	7.855	8.587	97.605
CYS229 - MET1198	other	1.885	1.845	0
LEU332 - PRO1206	hydrophobic	1.113	1.045	0
LEU48 - TYR1158	hbond	2.817	2.663	31.936
GLY331 - LEU1203	other	1.613	1.771	0
LEU368 - LEU1240	hydrophobic	1.767	1.697	0
GLY242 - GLY1121	other	1.638	1.481	0
PRO49 - VAL1156	hydrophobic	1.212	1.119	0
TYR54 - ARG1160	hbond	8.794	9.245	16.766
GLU211 - GLY1187	hbond	1.29	0.989	0.798
LYS367 - LEU1240	hbond	2.563	2.305	5.19
ARG58 - VAL1156	hbond	2.663	2.313	4.79
LEU64 - SER1159	other	1.49	1.435	0
HSD228 - MET1198	hbond	1.65	1.334	0.2
PHE57 - VAL1156	hydrophobic	2.521	2.206	0
LEU72 - GLU1180	other	1.119	0.891	0
GLU291 - TYR1210	hbond	4.277	4.09	0.399
GLY12 - PRO1200	other	1.601	1.543	0
PRO47 - TYR1158	hydrophobic	1.581	1.248	0
LEU335 - TRP1205	hydrophobic	1.675	1.617	0
GLU341 - TRP1205	other	2.873	2.564	0
ILE345 - TRP1205	hydrophobic	2.375	2.378	0
MET132 - PRO1191	other	1.553	1.44	0
GLU299 - ARG1237	saltbr	8.336	9.451	88.822
SER364 - LEU1240	other	1.739	1.664	0
ARG58 - TYR1158	hbond	2.97	3.261	83.034
LEU201 - LEU1149	other	2.303	2.143	0
ASP41 - TYR1183	hbond	3.247	2.398	0.399
LEU48 - VAL1156	other	2.611	2.717	0
LEU332 - LEU1203	hydrophobic	1.057	0.828	0
LYS371 - LEU1240	other	1.655	1.323	0
VAL306 - PHE1234	hydrophobic	2.088	2.042	0
ARG58 - PRO1184	other	1.245	0.968	0
LEU64 - VAL1161	hydrophobic	1.661	1.434	0
SER290 - TYR1210	other	4.189	3.261	0
ARG78 - GLU1195	saltbr	4.163	4.716	66.267
PHE88 - GLY1190	other	1.96	1.561	0
ALA19 - MET1198	hbond	2.487	2.565	6.986
ARG215 - TRP1189	other	1.469	1.029	0
GLY20 - VAL1196	other	1.485	1.562	0
GLU246 - SER1128	hbond	5.943	6.649	72.056
SER13 - GLN1197	other	1.366	1.467	0
VAL306 - PRO1233	other	1.183	0.943	0
CYS43 - TYR1183	other	1.573	1.387	0
LEU48 - SER1157	hbond	5.825	6.538	87.026
ALA193 - THR1129	other	1.929	1.908	0
SER287 - PRO1206	other	1.213	0.776	0
GLN69 - VAL1161	other	1.284	1.026	0
TYR54 - TYR1158	hydrophobic	2.342	1.86	0
LEU72 - VAL1179	other	1.454	1.337	0
ARG240 - GLN1211	hbond	4.495	4.334	0.998
MET295 - ARG1237	other	2.396	2.106	0
PRO47 - SER1157	other	2.135	2.103	0
LEU201 - LEU1142	hydrophobic	1.008	0.759	0
ARG11 - PRO1200	other	1.363	0.791	0
GLN69 - ARG1181	other	1.341	0.418	0
PHE88 - ALA1188	other	1.947	2.144	0
VAL71 - TRP1189	other	1.347	1.532	0
ASP257 - SER1141	hbond	5.39	6.559	70.06
LEU201 - ARG1143	other	1.035	0.726	0
GLU74 - VAL1179	hbond	1.411	0.985	1.198
LEU48 - GLU1155	other	1.677	1.444	0
GLU40 - TRP1189	hbond	2.199	1.456	19.361
ASN302 - GLU1235	hbond	2.174	0.92	26.347
ALA21 - GLU1195	hbond	1.651	1.249	0.599
ARG82 - GLY1190	other	1.02	0.641	0
CYS43 - VAL1179	other	1.126	0.931	0
PRO55 - ARG1160	hbond	1.768	0.271	23.752
LYS371 - VAL1241	hbond	5.844	6.772	79.641
PHE252 - PRO1233	hydrophobic	2.453	2.299	0
LEU288 - TYR1210	hbond	1.081	0.823	2.196
GLN203 - GLN1148	hbond	2.465	2.107	9.182
ARG240 - TYR1217	hbond	2.116	2.247	0.399
TYR209 - TRP1189	hydrophobic	2.638	2.679	0
ASN256 - SER1141	hbond	1.534	1.047	1.996
GLN202 - SER1131	hbond	2.548	1.926	8.383
PHE252 - PHE1234	hydrophobic	1.067	0.761	0
ALA193 - VAL1130	other	1.958	1.832	0
ARG58 - ARG1160	hbond	1.047	0.101	27.745
SER289 - TYR1210	hbond	1.853	1.526	2.395
THR194 - VAL1130	other	1.541	1.296	0
PRO44 - SER1157	other	1.498	1.366	0
ASP257 - LEU1142	hbond	2.441	1.927	49.301
GLY42 - VAL1179	other	1.329	0.611	0
GLN203 - LEU1149	other	1.063	0.853	0
GLY242 - THR1129	hbond	1.302	1.133	2.994
ARG78 - TRP1189	hbond	1.891	0.552	0.998
ARG16 - ASP1202	saltbr	1.566	0.325	15.569
LYS190 - SER1131	hbond	1.324	0.653	2.395
ASN256 - ARG1140	hbond	2.609	1.346	7.984
ARG58 - SER1186	hbond	1.717	0.285	6.786
GLU188 - THR1120	hbond	1.24	0.503	0.998
GLU246 - SER1127	hbond	1.45	0.022	8.583
ARG16 - TRP1201	hbond	1.175	0.269	9.581
ASN256 - TYR1139	hbond	1.883	0.269	5.788
LYS241 - THR1120	hbond	1.762	0.035	17.166
GLU246 - THR1129	hbond	3.323	0.061	43.513
TYR372 - GLU1235	hbond	1.045	0.021	14.571
ALA187 - THR1120	hbond	1.652	0.147	31.537
GLN202 - THR1132	hbond	2.119	0.377	2.395
HSD264 - GLU1155	hbond	1.46	0.034	12.974
PHE252 - SER1231	hbond	1.266	0.026	0.599
ARG77 - TRP1189	hbond	1.26	0.011	31.337
THR194 - SER1131	hbond	2.14	0.02	46.507
ARG244 - THR1129	hbond	1.519	0.009	6.387
TYR54 - GLU1165	hbond	1.056	0	6.986
ARG244 - GLN1126	hbond	1.793	0	19.96
GLU291 - THR1209	hbond	1.022	0	8.782
ALA187 - TRP1119	other	2.194	0	0
LYS190 - GLU1116	saltbr	1.237	0	25.549
ASP292 - ARG1237	saltbr	1.074	0	16.367
